# Enhancing pancreatic islet cell survival via NMDAR antagonist-driven ROR1 activation as revealed by phosphoproteomics

**DOI:** 10.64898/2026.11.09.764890

**Authors:** Philip Kirschner, Celine Weippert, Sonja Hartwig, Bengt-Frederik Belgardt, Stefan Lehr, Daniel Eberhard, Hadi Al-Hasani, Eckhard Lammert

## Abstract

NMDA receptors (NMDARs) control function and survival not only of neurons, but also of insulin-producing pancreatic beta cells. Since insufficient insulin secretion and beta cell death are key events during diabetes development, targeting NMDARs offers a therapeutic approach. Specifically, the NMDAR antagonist dextrorphan (DXO) increases glucose-stimulated insulin secretion in clinical trials. Furthermore, treatment with DXO or optimized DXO derivatives prevents pancreatic islet cell death upon diabetogenic insults. Nonetheless, the signaling pathways induced by NMDAR inhibition are poorly understood. Here, we use complementary approaches, phosphoproteomics and tyrosine kinase profiling, to demonstrate that DXO and its derivatives rapidly regulate multiple intracellular signaling clusters, including mTOR and ERK signaling, in pancreatic islets. Notably, mTOR inhibition, but not ERK inhibition, is sufficient to negate DXÓs protective effects. Further, we show that activation of Receptor Tyrosine Kinase-like Orphan Receptor 1 (ROR1) is a universal event upon NMDAR inhibition in islets. Simultaneous knockdown of *Ror1/ROR1* and its paralogue *Ror2/ROR2* compromises the viability of both mouse and human islets, highlighting the ROR1/2 signaling axis as a promising avenue for enhancing beta cell survival.
