## Supplemental Tables for "Enhancing pancreatic islet cell survival via NMDAR antagonist-driven ROR1 activation as revealed by phosphoproteomics": Supplemental Table 4 - DXO String GO Terms.xlsx

### Sheet: 2a
Cluster 1 Subclusters - Transcriptional Regulation
Subcluster 1
#category	term ID	term description	observed gene count	background gene count	strength	signal	false discovery rate	matching proteins in your network (labels)
GO Process	GO:0006354	DNA-templated transcription, elongation	6	38	2.33	3.81	3.26e-09	Supt6,Leo1,Ercc6,Cdk12,Setd2,Supt5
GO Process	GO:0032784	Regulation of DNA-templated transcription, elongation	7	85	2.05	3.51	3.26e-09	Supt6,Nelfa,Leo1,Ercc6,Nelfe,Cdk12,Supt5
GO Process	GO:0034243	Regulation of transcription elongation from RNA polymerase II promoter	6	72	2.06	3.04	6.98e-08	Supt6,Nelfa,Leo1,Ercc6,Nelfe,Cdk12
GO Process	GO:0006368	Transcription elongation from RNA polymerase II promoter	5	31	2.34	3.12	1.55e-07	Supt6,Leo1,Cdk12,Setd2,Supt5
GO Process	GO:0006351	Transcription, DNA-templated	8	506	1.33	1.63	3.06e-06	Supt6,Ice1,Leo1,Setx,Ercc6,Cdk12,Setd2,Supt5
Subcluster 2
#category	term ID	term description	observed gene count	background gene count	strength	signal	false discovery rate	matching proteins in your network (labels)
GO Process	GO:0000122	Negative regulation of transcription by RNA polymerase II	11	1024	1.19	1.65	2.38e-08	Ncoa2,Ncor1,Sap30l,Crebbp,Nfkb1,Hdac6,Mecp2,Ncor2,Tcf3,Spen,Nr2c2
GO Process	GO:0006357	Regulation of transcription by RNA polymerase II	14	2590	0.9	1.05	2.38e-08	Ncoa2,Ncor1,Sap30l,Crebbp,Nfkb1,Hdac6,Mecp2,Kmt2c,Ncoa1,Ncor2,Ncoa3,Tcf3,Spen,Nr2c2
GO Process	GO:0018205	Peptidyl-lysine modification	7	310	1.52	2.03	8.56e-07	Crebbp,Hdac6,Mecp2,Kmt2c,Ncoa1,Ncoa3,Tcf3
GO Process	GO:0051173	Positive regulation of nitrogen compound metabolic process	13	3325	0.76	0.77	1.56e-06	Ncoa2,Ncor1,Crebbp,Nfkb1,Hdac6,Mecp2,Kmt2c,Ncoa1,Ncor2,Ncoa3,Tcf3,Spen,Nr2c2
GO Process	GO:0016570	Histone modification	7	395	1.41	1.76	2.89e-06	Crebbp,Hdac6,Mecp2,Kmt2c,Ncoa1,Ncoa3,Tcf3
Subcluster 3
#category	term ID	term description	observed gene count	background gene count	strength	signal	false discovery rate	matching proteins in your network (labels)
GO Process	GO:0044648	Histone H3-K4 dimethylation	3	7	2.97	2.21	0.00013	Kmt2a,Kmt2d,Setd1a
GO Process	GO:0097692	Histone H3-K4 monomethylation	3	9	2.86	2.2	0.00013	Kmt2a,Kmt2d,Setd1a
GO Process	GO:0034968	Histone lysine methylation	4	76	2.06	1.94	0.00018	Kmt2a,Kmt2d,Setd1a,Asxl2
GO Process	GO:0018205	Peptidyl-lysine modification	5	310	1.55	1.46	0.00043	Kmt2a,Kmt2d,Hcfc1,Setd1a,Asxl2
GO Process	GO:0080182	Histone H3-K4 trimethylation	3	23	2.45	1.86	0.00043	Kmt2a,Kmt2d,Setd1a
Subcluster 4
#category	term ID	term description	observed gene count	background gene count	strength	signal	false discovery rate	matching proteins in your network (labels)
GO Component	GO:0097346	INO80-type complex	3	27	2.54	2.34	0.00017	Nfrkb,Trrap,Gon4l
GO Component	GO:0031011	Ino80 complex	2	16	2.59	1.37	0.0069	Nfrkb,Gon4l
GO Component	GO:0035267	NuA4 histone acetyltransferase complex	2	27	2.36	1.15	0.0146	Trrap,Yeats2
GO Component	GO:0070461	SAGA-type complex	2	38	2.22	1.06	0.02	Trrap,Yeats2
GO Component	GO:0000228	Nuclear chromosome	3	346	1.43	0.79	0.0307	Nfrkb,Trrap,Gon4l
Subcluster 5
#category	term ID	term description	observed gene count	background gene count	strength	signal	false discovery rate	matching proteins in your network (labels)
GO Process	GO:2000819	Regulation of nucleotide-excision repair	4	29	2.78	4.46	3.42e-07	Bcl7a,Arid2,Smarcc2,Pbrm1
GO Process	GO:0070316	Regulation of G0 to G1 transition	4	36	2.69	4.38	3.81e-07	Bcl7a,Arid2,Smarcc2,Pbrm1
GO Process	GO:0033044	Regulation of chromosome organization	5	249	1.94	3.24	1.08e-06	Bcl7a,Smarca5,Arid2,Smarcc2,Pbrm1
GO Process	GO:0006338	Chromatin remodeling	5	284	1.89	3.07	1.55e-06	Bcl7a,Smarca5,Arid2,Smarcc2,Pbrm1
GO Process	GO:2001020	Regulation of response to DNA damage stimulus	5	320	1.83	2.91	2.24e-06	Bcl7a,Smarca5,Arid2,Smarcc2,Pbrm1
Subcluster 6
#category	term ID	term description	observed gene count	background gene count	strength	signal	false discovery rate	matching proteins in your network (labels)
GO Function	GO:0003682	Chromatin binding	4	660	1.52	1.34	0.0041	Chd4,Adnp,Cbx1,L3mbtl2
GO Function	GO:0042393	Histone binding	3	315	1.72	1.03	0.0296	Chd4,Cbx1,L3mbtl2
STRING clusters	CL:20975	Mixed, incl, Nitric oxide homeostasis, and Sister chromatid biorientation	2	5	3.34	2.02	0.0026	Adnp,Cbx1
UniProt Keywords	KW-1017	Isopeptide bond	4	1452	1.18	0.9	0.0106	Chd4,Adnp,Cbx1,L3mbtl2
UniProt Keywords	KW-0832	Ubl conjugation	4	2116	1.01	0.68	0.0239	Chd4,Adnp,Cbx1,L3mbtl2

### Sheet: 2b
Cluster 2 Subclusters - PI3K/RTK + small GTPase signaling
Subcluster 1
#category	term ID	term description	observed gene count	background gene count	strength	signal	false discovery rate	matching proteins in your network (labels)
GO Process	GO:0032868	Response to insulin	8	233	1.55	2.05	5.54e-07	Slc9a1,Pde3b,Pdpk1,Akt2,Tsc1,Myo5a,Tbc1d4,C2cd5
GO Process	GO:0032869	Cellular response to insulin stimulus	7	171	1.63	2.01	1.76e-06	Slc9a1,Pde3b,Pdpk1,Akt2,Myo5a,Tbc1d4,C2cd5
GO Process	GO:0035556	Intracellular signal transduction	12	1493	0.92	0.97	9.41e-06	Rps6kb2,Slc9a1,Pkn2,Mbp,Mapk3,Atf2,Nfatc2,Deptor,Pdpk1,Akt2,Ralgapa2,Mef2a
GO Process	GO:0071417	Cellular response to organonitrogen compound	9	610	1.19	1.32	9.49e-06	Slc9a1,Pde3b,Mapk3,Atf2,Pdpk1,Akt2,Myo5a,Tbc1d4,C2cd5
GO Process	GO:0007154	Cell communication	19	6128	0.51	0.51	1.1e-05	Sh3bp1,Rps6kb2,Slc9a1,Pde3b,Sytl4,Pkn2,Mbp,Mapk3,Exoc4,Atf2,Nfatc2,Deptor,Pdpk1,Akt2,Ralgapa2,Tsc1,Myo5a,Mef2a,C2cd5
Subcluster 2
#category	term ID	term description	observed gene count	background gene count	strength	signal	false discovery rate	matching proteins in your network (labels)
GO Process	GO:0035556	Intracellular signal transduction	11	1493	1.03	1.16	2.55e-06	Araf,Eps8l2,Sos2,Eps8,Sos1,Abl1,Shc1,Trp53bp1,Atrx,Bcr,Atm
GO Process	GO:0051056	Regulation of small GTPase mediated signal transduction	7	248	1.61	2.06	2.55e-06	Shoc2,Eps8l2,Sos2,Eps8,Sos1,Abl1,Bcr
GO Process	GO:0046578	Regulation of Ras protein signal transduction	6	212	1.61	1.79	2.26e-05	Shoc2,Eps8l2,Eps8,Sos1,Abl1,Bcr
GO Process	GO:0009966	Regulation of signal transduction	12	3013	0.76	0.71	5.82e-05	Araf,Shoc2,Eps8l2,Ptpn12,Phip,Sos2,Eps8,Sos1,Abl1,Shc1,Bcr,Atm
GO Process	GO:0048583	Regulation of response to stimulus	13	4029	0.67	0.61	5.82e-05	Araf,Shoc2,Eps8l2,Ptpn12,Phip,Sos2,Eps8,Sos1,Abl1,Shc1,Trp53bp1,Bcr,Atm
Subcluster 3
#category	term ID	term description	observed gene count	background gene count	strength	signal	false discovery rate	matching proteins in your network (labels)
GO Process	GO:0006661	Phosphatidylinositol biosynthetic process	6	104	2.26	4.74	1.57e-09	Pip5k1b,Pip5k1c,Inppl1,Pik3c2a,Pik3r4,Pi4ka
GO Process	GO:0046854	Phosphatidylinositol phosphate biosynthetic process	5	62	2.4	4.48	1.55e-08	Pip5k1b,Pip5k1c,Pik3c2a,Pik3r4,Pi4ka
GO Process	GO:0016310	Phosphorylation	5	993	1.2	0.96	0.0036	Pip5k1b,Pip5k1c,Pik3c2a,Pik3r4,Pi4ka
GO Process	GO:0036092	phosphatidylinositol-3-phosphate biosynthetic process	2	17	2.56	1.23	0.0113	Pik3c2a,Pik3r4
GO Function	GO:0016307	Phosphatidylinositol phosphate kinase activity	3	15	2.8	2.58	8.04e-05	Pip5k1b,Pip5k1c,Pik3c2a
Subcluster 4
#category	term ID	term description	observed gene count	background gene count	strength	signal	false discovery rate	matching proteins in your network (labels)
GO Component	GO:0005952	cAMP-dependent protein kinase complex	2	9	2.99	1.67	0.0047	Prkar1b,Prkab2
STRING clusters	CL:24459	cAMP-dependent protein kinase complex, and cAMP-dependent protein kinase inhibitor	2	11	2.9	1.29	0.016	Prkar1b,Akap10
KEGG	mmu04152	AMPK signaling pathway	3	124	2.02	2.02	0.00063	Hmgcr,Prkab2,Tbc1d1
WikiPathways	WP232	G protein signaling pathways	2	89	1.99	0.99	0.0339	Prkar1b,Akap10
COMPARTMENTS	GOCC:0005952	cAMP-dependent protein kinase complex	2	9	2.99	1.65	0.0051	Prkar1b,Prkab2
Subcluster 5
#category	term ID	term description	observed gene count	background gene count	strength	signal	false discovery rate	matching proteins in your network (labels)
STRING clusters	CL:5129	Activated TAK1 mediates p38 MAPK activation, and JUN kinase kinase activity	2	11	3	1.57	0.0096	Tab1,Tab3
KEGG	mmu04064	NF-kappa B signaling pathway	3	99	2.22	2.7	0.00013	Tab1,Tab3,Cyld
KEGG	mmu04380	Osteoclast differentiation	3	119	2.14	2.64	0.00013	Tgfbr1,Tab1,Cyld
KEGG	mmu04668	TNF signaling pathway	2	112	1.99	1.25	0.0178	Tab1,Tab3
KEGG	mmu05161	Hepatitis B	2	160	1.83	1.09	0.027	Tgfbr1,Tab1
Subcluster 6
#category	term ID	term description	observed gene count	background gene count	strength	signal	false discovery rate	matching proteins in your network (labels)
STRING clusters	CL:6153	ARHGEF1-like, PH domain, and Rho Binding	2	7	3.32	2.28	0.0022	Arhgef12,Akap13
Reactome	MMU-193648	NRAGE signals death through JNK	2	51	2.46	1.29	0.029	Arhgef12,Akap13
Reactome	MMU-416482	G alpha (12/13) signalling events	2	77	2.28	1.27	0.029	Arhgef12,Akap13
Reactome	MMU-9013026	RHOB GTPase cycle	2	69	2.32	1.27	0.029	Arhgef12,Akap13
Reactome	MMU-9013106	RHOC GTPase cycle	2	71	2.31	1.27	0.029	Arhgef12,Akap13

### Sheet: 2c
Cluster 3 Subclusters - Translational Regulation + mRNA processing
Subcluster 1
#category	term ID	term description	observed gene count	background gene count	strength	signal	false discovery rate	matching proteins in your network (labels)
GO Process	GO:0008380	RNA splicing	10	364	1.63	3.2	2.85e-11	Prpf3,Pnn,Zc3h13,Acin1,Prpf40a,Thrap3,Srrm2,Sf1,Srrm1,Rbm8a
GO Process	GO:0006397	mRNA processing	10	452	1.54	2.81	1.19e-10	Prpf3,Pnn,Zc3h13,Acin1,Prpf40a,Thrap3,Srrm2,Sf1,Srrm1,Rbm8a
GO Process	GO:0006396	RNA processing	11	828	1.32	2.11	4.33e-10	Prpf3,Pnn,Zc3h13,Acin1,Prpf40a,Thrap3,Srrm2,Sf1,Srrm1,Rbm8a,Cherp
GO Process	GO:0016070	RNA metabolic process	12	1498	1.1	1.49	2.88e-09	Prpf3,Pnn,Zc3h13,Acin1,Prpf40a,Thrap3,Srrm2,Sf1,Srrm1,Rbm8a,Med13l,Cherp
GO Process	GO:0010467	Gene expression	12	2145	0.94	1.09	1.47e-07	Prpf3,Pnn,Zc3h13,Acin1,Prpf40a,Thrap3,Srrm2,Sf1,Srrm1,Rbm8a,Med13l,Cherp
Subcluster 2
#category	term ID	term description	observed gene count	background gene count	strength	signal	false discovery rate	matching proteins in your network (labels)
GO Process	GO:1903311	Regulation of mRNA metabolic process	9	319	1.71	3.36	1.16e-10	Ncl,Ddx17,Srpk2,Srsf2,Hnrnpc,Raver1,Hnrnpm,Tra2b,Ptbp1
GO Process	GO:0050684	Regulation of mRNA processing	7	163	1.89	3.3	9.25e-09	Ncl,Ddx17,Srpk2,Srsf2,Raver1,Tra2b,Ptbp1
GO Process	GO:0008380	RNA splicing	8	364	1.6	2.65	1.25e-08	Ddx17,Srpk2,Srsf2,Srsf5,Hnrnpc,Hnrnpm,Tra2b,Ptbp1
GO Process	GO:0016071	mRNA metabolic process	9	613	1.43	2.23	1.25e-08	Ddx17,Srpk2,Srsf2,Srsf5,Hnrnpc,Hnrnpm,Tra2b,Ptbp1,Ssb
GO Process	GO:0043484	Regulation of RNA splicing	7	196	1.81	3.1	1.3e-08	Ncl,Ddx17,Srsf2,Srsf5,Raver1,Tra2b,Ptbp1
Subcluster 3
#category	term ID	term description	observed gene count	background gene count	strength	signal	false discovery rate	matching proteins in your network (labels)
GO Process	GO:0034660	ncRNA metabolic process	7	505	1.48	1.87	6.67e-06	Rpp30,Mphosph10,Dkc1,Rrp12,Eprs,Nsun2,Nol8
GO Process	GO:0042254	Ribosome biogenesis	6	299	1.64	2.05	1.12e-05	Rpp30,Mphosph10,Dkc1,Rrp12,Noc2l,Nol8
GO Process	GO:0034470	ncRNA processing	6	384	1.53	1.78	3.25e-05	Rpp30,Mphosph10,Dkc1,Rrp12,Nsun2,Nol8
GO Process	GO:0006364	rRNA processing	5	215	1.71	1.85	7.58e-05	Rpp30,Mphosph10,Dkc1,Rrp12,Nol8
GO Process	GO:0010467	Gene expression	7	2145	0.85	0.56	0.0135	Rpp30,Mphosph10,Dkc1,Rrp12,Eprs,Nsun2,Nol8
Subcluster 4
#category	term ID	term description	observed gene count	background gene count	strength	signal	false discovery rate	matching proteins in your network (labels)
GO Process	GO:0006397	mRNA processing	7	452	1.68	2.96	2.74e-08	Ncbp1,Cstf2,Rbbp6,Luc7l2,Papola,Fip1l1,Cpeb1
GO Process	GO:0031124	mRNA 3-end processing	4	48	2.41	3.22	3.94e-06	Ncbp1,Cstf2,Papola,Fip1l1
GO Process	GO:0098789	pre-mRNA cleavage required for polyadenylation	3	12	2.89	2.92	2.42e-05	Ncbp1,Cstf2,Fip1l1
GO Process	GO:0006378	mRNA polyadenylation	3	30	2.49	2.39	0.00013	Cstf2,Papola,Fip1l1
GO Process	GO:0031440	Regulation of mRNA 3-end processing	3	28	2.52	2.4	0.00013	Ncbp1,Papola,Cpeb1
Subcluster 5
#category	term ID	term description	observed gene count	background gene count	strength	signal	false discovery rate	matching proteins in your network (labels)
GO Process	GO:0051028	mRNA transport	3	131	2.22	1.94	0.0036	Ranbp2,Ahctf1,Tpr
GO Process	GO:0006913	Nucleocytoplasmic transport	3	261	1.92	1.76	0.0039	Ranbp2,Ahctf1,Tpr
GO Process	GO:0006999	Nuclear pore organization	2	15	2.99	2.05	0.0039	Ahctf1,Tpr
GO Component	GO:0005643	Nuclear pore	3	84	2.41	3.07	0.00013	Ranbp2,Ahctf1,Tpr
GO Component	GO:0042405	Nuclear inclusion body	2	13	3.05	2.49	0.0012	Ranbp2,Tpr
Subcluster 6
#category	term ID	term description	observed gene count	background gene count	strength	signal	false discovery rate	matching proteins in your network (labels)
GO Function	GO:0003743	Translation initiation factor activity	3	65	2.53	3.11	0.00014	Eif3a,Eif4g3,Eif4g1
GO Function	GO:0003729	mRNA binding	3	353	1.79	1.65	0.0042	Eif3a,Eif4g3,Eif4g1
GO Component	GO:0016281	Eukaryotic translation initiation factor 4F complex	2	10	3.16	2.37	0.0017	Eif4g3,Eif4g1
STRING clusters	CL:14437	Initiation factor	3	44	2.7	3.56	4.58e-05	Eif3a,Eif4g3,Eif4g1
STRING clusters	CL:14497	Eukaryotic translation initiation factor 4F complex, and RNA strand-exchange activity	2	14	3.02	2.22	0.0025	Eif4g3,Eif4g1
Subcluster 7
no enrichment

### Sheet: 2d
Cluster 4 Subclusters - Unfolded protein response
Subcluster 1
#category	term ID	term description	observed gene count	background gene count	strength	signal	false discovery rate	matching proteins in your network (labels)
GO Process	GO:0006986	Response to unfolded protein	7	108	1.97	3.29	9.14e-09	Ern1,Hspb1,Ero1l,Hspa5,Bag3,Eif2ak3,Hsp90aa1
GO Process	GO:0006457	Protein folding	6	178	1.69	2	8.15e-06	Hspb1,Dnajb1,Ero1l,Hsp90ab1,Hspa5,Hsp90aa1
GO Process	GO:0034620	Cellular response to unfolded protein	5	75	1.99	2.25	8.15e-06	Ern1,Ero1l,Hspa5,Bag3,Eif2ak3
GO Process	GO:0006950	Response to stress	13	3453	0.74	0.72	9.55e-06	Ern1,Hspb1,Dnajb1,Ifngr1,Ero1l,Hsp90ab1,Hspa5,Bag3,Eif2ak3,Pdia6,Hsp90aa1,Psen1,Stat3
GO Process	GO:1900182	Positive regulation of protein localization to nucleus	5	93	1.89	2.12	1.25e-05	Hsp90ab1,Bag3,Eif2ak3,Hsp90aa1,Psen1
Subcluster 2
#category	term ID	term description	observed gene count	background gene count	strength	signal	false discovery rate	matching proteins in your network (labels)
GO Process	GO:0031204	Post-translational protein targeting to membrane, translocation	2	9	2.99	1.25	0.0186	Sec62,Sec61b
GO Process	GO:0038146	Chemokine (C-X-C motif) ligand 12 signaling pathway	2	6	3.16	1.25	0.0186	Oxsr1,Stk39
GO Process	GO:0071476	Cellular hypotonic response	2	9	2.99	1.25	0.0186	Oxsr1,Stk39
GO Process	GO:0010820	Positive regulation of T cell chemotaxis	2	19	2.66	1.11	0.0279	Oxsr1,Stk39
GO Process	GO:1901017	Negative regulation of potassium ion transmembrane transporter activity	2	24	2.56	1.11	0.0279	Oxsr1,Stk39
Subcluster 3
#category	term ID	term description	observed gene count	background gene count	strength	signal	false discovery rate	matching proteins in your network (labels)
GO Function	GO:0043130	Ubiquitin binding	3	97	2.23	1.98	0.0018	Ubxn2a,Amfr,Ubxn1
STRING clusters	CL:17781	UBX domain, and UFD1-NPL4 complex	3	15	3.04	3.85	9.22e-06	Ubxn2a,Aspscr1,Ubxn1
KEGG	mmu04141	Protein processing in endoplasmic reticulum	3	169	1.99	2.12	0.00063	Ubxn2a,Amfr,Ubxn1
Reactome	MMU-532668	N-glycan trimming in the ER and Calnexin/Calreticulin cycle	2	15	2.86	1.73	0.0057	Amfr,Ubxn1
InterPro	IPR001012	UBX domain	3	13	3.1	3.87	9.09e-06	Ubxn2a,Aspscr1,Ubxn1

### Sheet: 2e
Cluster 5 Subclusters - Cell Cell interactions
Subcluster 1
#category	term ID	term description	observed gene count	background gene count	strength	signal	false discovery rate	matching proteins in your network (labels)
GO Process	GO:0045216	Cell-cell junction organization	7	191	1.7	2.34	5.16e-07	Ctnnd1,Tjp1,Afdn,Plekha7,Gm28635,Tjp2,Cgn
GO Process	GO:0098609	Cell-cell adhesion	9	533	1.36	1.81	5.16e-07	Nectin3,F11r,Ctnnd1,Nectin2,Tjp1,Afdn,Plekha7,Gm28635,Tjp2
GO Process	GO:0007155	Cell adhesion	10	918	1.17	1.46	6.09e-07	Nectin3,F11r,Ctnnd1,Nectin2,Cttn,Tjp1,Afdn,Plekha7,Gm28635,Tjp2
GO Process	GO:0044331	Cell-cell adhesion mediated by cadherin	4	10	2.74	2.95	7.56e-07	Ctnnd1,Afdn,Plekha7,Gm28635
GO Process	GO:0090557	Establishment of endothelial intestinal barrier	4	12	2.66	2.86	1.1e-06	F11r,Tjp1,Afdn,Tjp2
Subcluster 2
#category	term ID	term description	observed gene count	background gene count	strength	signal	false discovery rate	matching proteins in your network (labels)
GO Process	GO:0045216	Cell-cell junction organization	4	191	1.96	2.04	0.00048	Pkp2,Arvcf,Pkp4,Dsp
GO Process	GO:0002934	Desmosome organization	2	10	2.94	1.46	0.0093	Pkp2,Dsp
GO Process	GO:0007043	Cell-cell junction assembly	3	133	1.99	1.34	0.0093	Pkp2,Arvcf,Pkp4
GO Process	GO:0086073	Bundle of His cell-Purkinje myocyte adhesion involved in cell communication	2	6	3.16	1.47	0.0093	Pkp2,Dsp
GO Process	GO:0098609	Cell-cell adhesion	4	533	1.52	1.13	0.0093	Pkp2,Arvcf,Pkp4,Dsp
Subcluster 3
#category	term ID	term description	observed gene count	background gene count	strength	signal	false discovery rate	matching proteins in your network (labels)
GO Process	GO:0007163	Establishment or maintenance of cell polarity	5	226	1.99	3.2	2.01e-06	Patj,Dlg1,Pard6g,Mpp5,Llgl2
GO Process	GO:0035088	Establishment or maintenance of apical/basal cell polarity	3	55	2.38	1.96	0.0014	Patj,Dlg1,Mpp5
GO Process	GO:0016332	Establishment or maintenance of polarity of embryonic epithelium	2	3	3.46	2	0.0017	Mpp5,Llgl2
GO Component	GO:0005923	Bicellular tight junction	4	145	2.08	2.85	2.12e-05	Patj,Dlg1,Pard6g,Mpp5
GO Component	GO:0016324	Apical plasma membrane	4	424	1.61	1.76	0.00037	Patj,Dlg1,Pard6g,Mpp5
Subcluster 4
#category	term ID	term description	observed gene count	background gene count	strength	signal	false discovery rate	matching proteins in your network (labels)
KEGG	mmu05217	Basal cell carcinoma	2	63	2.36	1.69	0.0087	Apc,Dvl2
KEGG	mmu04310	Wnt signaling pathway	2	156	1.97	1.32	0.0202	Apc,Dvl2
KEGG	mmu04390	Hippo signaling pathway	2	155	1.97	1.32	0.0202	Apc,Dvl2
KEGG	mmu04550	Signaling pathways regulating pluripotency of stem cells	2	138	2.02	1.33	0.0202	Apc,Dvl2
KEGG	mmu04934	Cushing syndrome	2	156	1.97	1.32	0.0202	Apc,Dvl2

### Sheet: 2f
Cluster 6 Subclusters - Secretory pathway
Subcluster 1
#category	term ID	term description	observed gene count	background gene count	strength	signal	false discovery rate	matching proteins in your network (labels)
GO Process	GO:0048193	Golgi vesicle transport	5	270	1.83	2.38	2.87e-05	Tmem115,Cog1,Sec22b,Sec16a,Mia3
GO Process	GO:0016192	Vesicle-mediated transport	6	1296	1.23	1.22	0.00035	Tmem115,Cog1,Bet1l,Sec22b,Sec16a,Mia3
GO Process	GO:0006888	Endoplasmic reticulum to Golgi vesicle-mediated transport	3	117	1.97	1.18	0.0131	Sec22b,Sec16a,Mia3
GO Process	GO:0007030	Golgi organization	3	132	1.92	1.17	0.0131	Cog1,Sec22b,Sec16a
GO Process	GO:0010256	Endomembrane system organization	4	508	1.46	0.99	0.0131	Cog1,Sec22b,Sec16a,Mia3
Subcluster 2
#category	term ID	term description	observed gene count	background gene count	strength	signal	false discovery rate	matching proteins in your network (labels)
GO Component	GO:0030424	Axon	6	847	1.41	1.87	5.11e-06	Snap25,Bsn,Syn1,Gap43,Map2,Ncam1
GO Component	GO:0044297	Cell body	6	877	1.4	1.84	5.11e-06	Snap25,Bsn,Syn1,Gap43,Map2,Ncam1
GO Component	GO:0098794	Postsynapse	6	801	1.44	1.92	5.11e-06	Snap25,Bsn,Syn1,Gap43,Map2,Ncam1
GO Component	GO:0036477	Somatodendritic compartment	6	1168	1.27	1.53	1.22e-05	Snap25,Bsn,Syn1,Gap43,Map2,Ncam1
GO Component	GO:0030426	Growth cone	4	240	1.78	2.15	7.64e-05	Snap25,Gap43,Map2,Ncam1
Subcluster 3
#category	term ID	term description	observed gene count	background gene count	strength	signal	false discovery rate	matching proteins in your network (labels)
GO Process	GO:0006897	Endocytosis	6	455	1.68	2.58	1.36e-06	Itsn2,Ston2,Rhoj,Aak1,Synrg,Eps15l1
GO Component	GO:0030118	Clathrin coat	3	50	2.34	2.08	0.00055	Aak1,Synrg,Eps15l1
GO Component	GO:0005905	Clathrin-coated pit	3	71	2.19	1.95	0.00076	Itsn2,Aak1,Eps15l1
GO Component	GO:0030136	Clathrin-coated vesicle	3	156	1.85	1.47	0.0031	Ston2,Aak1,Synrg
STRING clusters	CL:11176	Clathrin coat, and Presynaptic endocytosis	5	89	2.31	4.35	3.89e-08	Itsn2,Ston2,Aak1,Synrg,Eps15l1
Subcluster 4
#category	term ID	term description	observed gene count	background gene count	strength	signal	false discovery rate	matching proteins in your network (labels)
GO Component	GO:0030141	Secretory granule	4	478	1.66	1.86	0.00048	Chga,Scg5,Chgb,Scg2
GO Component	GO:0098992	Neuronal dense core vesicle	2	16	2.83	1.99	0.0026	Chga,Scg2
STRING clusters	CL:8580	Chromogranin A/B/C, and Enkephalin processing	4	6	3.56	7.7	1.09e-10	Chga,Scg5,Chgb,Scg2
Monarch	MP:0030762	Decreased adrenaline level	2	6	3.26	1.73	0.0061	Chga,Chgb
Monarch	MP:0001739	Abnormal adrenal gland secretion	2	23	2.68	1.15	0.0326	Chga,Chgb
