## Supplemental Tables for "Enhancing pancreatic islet cell survival via NMDAR antagonist-driven ROR1 activation as revealed by phosphoproteomics": Supplemental Table 5 - Lam39M String GO Terms.xlsx

### Sheet: 2A
Cluster 1 Subclusters - Transcriptional Regulation
Subcluster 1
#category	term ID	term description	observed gene count	background gene count	strength	signal	false discovery rate	matching proteins in your network (labels)
GO Process	GO:0006357	Regulation of transcription by RNA polymerase II	26	2590	0.8	1.15	3.51e-13	Ncoa2,Hdac5,Med24,Ncor1,Sap30l,Crebbp,Nfkb1,Hdac6,Arid4a,Kmt2c,Med13,Smarca5,Kdm2a,Ddx17,Tle4,Foxo4,Chd4,Gatad2a,Nfatc2,Thrap3,Ncor2,Ncoa3,Hdac1,Med1,Kdm5c,Mef2a
GO Process	GO:0016570	Histone modification	15	395	1.37	2.64	3.51e-13	Hdac5,Med24,Crebbp,Hdac6,Arid4a,Kmt2c,Smarca5,Setd1a,Kdm2a,Chd4,Gatad2a,Ncoa3,Hdac1,Kdm5c,Setd2
GO Process	GO:0006355	Regulation of transcription, DNA-templated	27	3537	0.68	0.9	1.56e-11	Ncoa2,Hdac5,Med24,Ncor1,Sap30l,Crebbp,Nfkb1,Hdac6,Arid4a,Kmt2c,Med13,Smarca5,Kdm2a,Ddx17,Tle4,Foxo4,Chd4,Gatad2a,Nfatc2,Thrap3,Ncor2,Ncoa3,Hdac1,Med1,Kdm5c,Setd2,Mef2a
GO Process	GO:0010556	Regulation of macromolecule biosynthetic process	28	4075	0.63	0.83	1.83e-11	Ncoa2,Hdac5,Med24,Ncor1,Sap30l,Crebbp,Rps6kb2,Nfkb1,Hdac6,Arid4a,Kmt2c,Med13,Smarca5,Kdm2a,Ddx17,Tle4,Foxo4,Chd4,Gatad2a,Nfatc2,Thrap3,Ncor2,Ncoa3,Hdac1,Med1,Kdm5c,Setd2,Mef2a
GO Process	GO:0010604	Positive regulation of macromolecule metabolic process	27	3742	0.65	0.86	2.52e-11	Ncoa2,Hdac5,Med24,Ncor1,Crebbp,Rps6kb2,Nfkb1,Hdac6,Arid4a,Kmt2c,Med13,Smarca5,Setd1a,Kdm2a,Ddx17,Foxo4,Chd4,Gatad2a,Nfatc2,Thrap3,Ncor2,Ncoa3,Hdac1,Pdpk1,Med1,Setd2,Mef2a
Subcluster 2
#category	term ID	term description	observed gene count	background gene count	strength	signal	false discovery rate	matching proteins in your network (labels)
GO Process	GO:0032784	Regulation of DNA-templated transcription, elongation	5	85	2.33	4.16	1.01e-07	Nelfa,Cdk13,Leo1,Nelfe,Supt5
GO Process	GO:0034243	Regulation of transcription elongation from RNA polymerase II promoter	4	72	2.31	2.96	1.6e-05	Nelfa,Cdk13,Leo1,Nelfe
GO Process	GO:0032785	Negative regulation of DNA-templated transcription, elongation	3	17	2.81	2.76	6.92e-05	Nelfa,Nelfe,Supt5
GO Process	GO:0006368	Transcription elongation from RNA polymerase II promoter	3	31	2.55	2.42	0.00019	Cdk13,Leo1,Supt5
GO Process	GO:0031440	Regulation of mRNA 3-end processing	3	28	2.59	2.44	0.00019	Leo1,Nelfe,Supt5
Subcluster 3
#category	term ID	term description	observed gene count	background gene count	strength	signal	false discovery rate	matching proteins in your network (labels)
GO Function	GO:0001147	Transcription termination site sequence-specific DNA binding	2	2	3.56	1.87	0.0018	Xrn2,Setx
Subcluster 4
#category	term ID	term description	observed gene count	background gene count	strength	signal	false discovery rate	matching proteins in your network (labels)
GO Process	GO:0006281	DNA repair	5	477	1.58	1.63	0.00048	Slx4,Mdc1,Trp53bp1,Atrx,Atm
GO Process	GO:0032206	Positive regulation of telomere maintenance	3	71	2.19	1.61	0.0029	Slx4,Atrx,Atm
GO Process	GO:0051054	Positive regulation of DNA metabolic process	4	334	1.64	1.37	0.0029	Slx4,Trp53bp1,Atrx,Atm
GO Process	GO:2001251	Negative regulation of chromosome organization	3	83	2.12	1.58	0.0031	Slx4,Atrx,Atm
GO Process	GO:0042770	Signal transduction in response to DNA damage	3	129	1.93	1.3	0.0075	Trp53bp1,Atrx,Atm
Subcluster 5
#category	term ID	term description	observed gene count	background gene count	strength	signal	false discovery rate	matching proteins in your network (labels)
GO Process	GO:0007062	Sister chromatid cohesion	4	43	2.71	4.78	2.98e-07	Nipbl,Stag2,Stag1,Pds5b
GO Process	GO:0140014	Mitotic nuclear division	4	173	2.1	3.03	2.2e-05	Nipbl,Stag2,Stag1,Pds5b
GO Process	GO:0007064	Mitotic sister chromatid cohesion	2	18	2.78	1.69	0.0063	Nipbl,Pds5b
GO Process	GO:0090307	Mitotic spindle assembly	2	52	2.32	1.05	0.0406	Stag2,Stag1

### Sheet: 2B
Cluster 2 Subclusters - Translational Regulation + mRNA processing
Subcluster 1
#category	term ID	term description	observed gene count	background gene count	strength	signal	false discovery rate	matching proteins in your network (labels)
GO Process	GO:0016071	mRNA metabolic process	12	613	1.55	3.45	4.28e-15	Acin1,Cdc5l,Smg1,Cstf2,Smg6,Snip1,Srrm2,Hnrnpa2b1,Papola,Srsf1,Tra2b,Srrm1
GO Process	GO:0006397	mRNA processing	10	452	1.6	3.23	8.16e-12	Acin1,Cdc5l,Cstf2,Snip1,Srrm2,Hnrnpa2b1,Papola,Srsf1,Tra2b,Srrm1
GO Process	GO:0008380	RNA splicing	8	364	1.6	2.69	8.07e-09	Acin1,Cdc5l,Snip1,Srrm2,Hnrnpa2b1,Srsf1,Tra2b,Srrm1
GO Process	GO:0000398	mRNA splicing, via spliceosome	7	231	1.74	2.88	2.49e-08	Cdc5l,Snip1,Srrm2,Hnrnpa2b1,Srsf1,Tra2b,Srrm1
GO Process	GO:1903311	Regulation of mRNA metabolic process	6	319	1.53	1.88	8.78e-06	Acin1,Hnrnpa2b1,Papola,Srsf1,Tra2b,Srrm1
Subcluster 2
#category	term ID	term description	observed gene count	background gene count	strength	signal	false discovery rate	matching proteins in your network (labels)
GO Process	GO:0002183	Cytoplasmic translational initiation	3	35	2.37	1.41	0.0043	Eif3a,Eif2s2,Eif4h
GO Process	GO:0016925	Protein sumoylation	3	37	2.35	1.41	0.0043	Ranbp2,Rangap1,Uba2
GO Process	GO:0006913	Nucleocytoplasmic transport	4	261	1.62	1.1	0.0075	Ranbp2,Ahctf1,Rangap1,Tpr
GO Process	GO:0001731	Formation of translation preinitiation complex	2	12	2.66	0.95	0.0281	Eif2s2,Eif4h
GO Process	GO:0001732	Formation of cytoplasmic translation initiation complex	2	16	2.53	0.94	0.0281	Eif3a,Eif2s2
Subcluster 3
#category	term ID	term description	observed gene count	background gene count	strength	signal	false discovery rate	matching proteins in your network (labels)
GO Function	GO:0003723	RNA binding	7	1172	1.21	1.32	4.9e-05	Rbm28,Ncl,Pop5,Nop56,Ddx24,Naf1,Nolc1
Subcluster 4
#category	term ID	term description	observed gene count	background gene count	strength	signal	false discovery rate	matching proteins in your network (labels)
GO Process	GO:0006520	Cellular amino acid metabolic process	4	262	1.68	1.07	0.0116	Gmps,Ctps2,Eprs,Iars
GO Function	GO:0016874	Ligase activity	4	168	1.87	1.76	0.00062	Gmps,Ctps2,Eprs,Iars
Subcluster 5
#category	term ID	term description	observed gene count	background gene count	strength	signal	false discovery rate	matching proteins in your network (labels)
STRING clusters	CL:13929	Cytoplasmic ribosomal proteins	3	88	2.39	2.76	0.00034	Rplp1,Serbp1,Rpl9
STRING clusters	CL:13933	Cytoplasmic ribosomal proteins	2	82	2.25	1.48	0.0153	Rplp1,Rpl9
KEGG	mmu03010	Ribosome	2	126	2.06	1.18	0.0338	Rplp1,Rpl9

### Sheet: 2C
Cluster 3 Subclusters - PI3K/RTK + small GTPase signaling
Subcluster 1
#category	term ID	term description	observed gene count	background gene count	strength	signal	false discovery rate	matching proteins in your network (labels)
GO Process	GO:0006357	Regulation of transcription by RNA polymerase II	26	2590	0.8	1.15	3.51e-13	Ncoa2,Hdac5,Med24,Ncor1,Sap30l,Crebbp,Nfkb1,Hdac6,Arid4a,Kmt2c,Med13,Smarca5,Kdm2a,Ddx17,Tle4,Foxo4,Chd4,Gatad2a,Nfatc2,Thrap3,Ncor2,Ncoa3,Hdac1,Med1,Kdm5c,Mef2a
GO Process	GO:0016570	Histone modification	15	395	1.37	2.64	3.51e-13	Hdac5,Med24,Crebbp,Hdac6,Arid4a,Kmt2c,Smarca5,Setd1a,Kdm2a,Chd4,Gatad2a,Ncoa3,Hdac1,Kdm5c,Setd2
GO Process	GO:0006355	Regulation of transcription, DNA-templated	27	3537	0.68	0.9	1.56e-11	Ncoa2,Hdac5,Med24,Ncor1,Sap30l,Crebbp,Nfkb1,Hdac6,Arid4a,Kmt2c,Med13,Smarca5,Kdm2a,Ddx17,Tle4,Foxo4,Chd4,Gatad2a,Nfatc2,Thrap3,Ncor2,Ncoa3,Hdac1,Med1,Kdm5c,Setd2,Mef2a
GO Process	GO:0010556	Regulation of macromolecule biosynthetic process	28	4075	0.63	0.83	1.83e-11	Ncoa2,Hdac5,Med24,Ncor1,Sap30l,Crebbp,Rps6kb2,Nfkb1,Hdac6,Arid4a,Kmt2c,Med13,Smarca5,Kdm2a,Ddx17,Tle4,Foxo4,Chd4,Gatad2a,Nfatc2,Thrap3,Ncor2,Ncoa3,Hdac1,Med1,Kdm5c,Setd2,Mef2a
GO Process	GO:0010604	Positive regulation of macromolecule metabolic process	27	3742	0.65	0.86	2.52e-11	Ncoa2,Hdac5,Med24,Ncor1,Crebbp,Rps6kb2,Nfkb1,Hdac6,Arid4a,Kmt2c,Med13,Smarca5,Setd1a,Kdm2a,Ddx17,Foxo4,Chd4,Gatad2a,Nfatc2,Thrap3,Ncor2,Ncoa3,Hdac1,Pdpk1,Med1,Setd2,Mef2a
Subcluster 2
#category	term ID	term description	observed gene count	background gene count	strength	signal	false discovery rate	matching proteins in your network (labels)
GO Process	GO:0006661	Phosphatidylinositol biosynthetic process	4	104	2.15	2.36	0.00013	Pip5k1b,Inppl1,Pik3c2a,Pik3r4
GO Process	GO:0046854	Phosphatidylinositol phosphate biosynthetic process	3	62	2.25	1.88	0.0011	Pip5k1b,Pik3c2a,Pik3r4
GO Process	GO:0036092	phosphatidylinositol-3-phosphate biosynthetic process	2	17	2.63	1.24	0.0142	Pik3c2a,Pik3r4
GO Process	GO:0007015	Actin filament organization	3	276	1.6	0.79	0.0473	Actn1,Inppl1,Actn4
GO Function	GO:0016307	Phosphatidylinositol phosphate kinase activity	2	15	2.69	0.93	0.0418	Pip5k1b,Pik3c2a
Subcluster 3
#category	term ID	term description	observed gene count	background gene count	strength	signal	false discovery rate	matching proteins in your network (labels)
GO Component	GO:0032426	Stereocilium tip	2	21	2.62	1.19	0.0217	Eps8l2,Eps8
STRING clusters	CL:1744	Mixed, incl, MET activates RAP1 and RAC1, and Core histone H2A/H2B/H3/H4	2	12	2.86	1.24	0.0187	Sos2,Eps8
Subcluster 4
#category	term ID	term description	observed gene count	background gene count	strength	signal	false discovery rate	matching proteins in your network (labels)
GO Function	GO:0005158	Insulin receptor binding	2	27	2.91	2.02	0.0083	Ptprf,Irs1
GO Function	GO:0030971	Receptor tyrosine kinase binding	2	82	2.43	1.37	0.0358	Ptprf,Irs1
KEGG	mmu04910	Insulin signaling pathway	2	133	2.22	1.87	0.0085	Ptprf,Irs1
KEGG	mmu04931	Insulin resistance	2	109	2.3	1.9	0.0085	Ptprf,Irs1
Reactome	MMU-74752	Signaling by Insulin receptor	2	79	2.44	1.55	0.0228	Ptprf,Irs1

### Sheet: 2D
Cluster 4 Subclusters - Cell-cell interaction and cytoskeleton
Subcluster 1
#category	term ID	term description	observed gene count	background gene count	strength	signal	false discovery rate	matching proteins in your network (labels)
GO Process	GO:0110053	Regulation of actin filament organization	4	294	1.63	0.96	0.0182	Hcls1,Shank3,Nck1,Whamm
Subcluster 2
#category	term ID	term description	observed gene count	background gene count	strength	signal	false discovery rate	matching proteins in your network (labels)
GO Process	GO:0002934	Desmosome organization	3	10	3.04	2.87	5.21e-05	Pkp2,Pkp3,Dsp
GO Process	GO:0045216	Cell-cell junction organization	4	191	1.88	1.81	0.00072	Pkp2,Pkp4,Pkp3,Dsp
GO Process	GO:0002159	Desmosome assembly	2	4	3.26	1.56	0.005	Pkp2,Pkp3
GO Process	GO:0045104	Intermediate filament cytoskeleton organization	3	89	2.09	1.41	0.0057	Krt18,Pkp2,Dsp
GO Process	GO:0086073	Bundle of His cell-Purkinje myocyte adhesion involved in cell communication	2	6	3.08	1.52	0.0057	Pkp2,Dsp
Subcluster 3
#category	term ID	term description	observed gene count	background gene count	strength	signal	false discovery rate	matching proteins in your network (labels)
GO Component	GO:0005923	Bicellular tight junction	5	145	2.1	3.71	1.75e-07	Patj,Pard6g,Mpp5,Tjp2,Cgn
GO Component	GO:0016324	Apical plasma membrane	4	424	1.54	1.49	0.00087	Arhgef18,Patj,Pard6g,Mpp5
KEGG	mmu04530	Tight junction	6	152	2.16	5.33	4.32e-11	Arhgef18,Patj,Pard6g,Mpp5,Tjp2,Cgn
KEGG	mmu04390	Hippo signaling pathway	3	155	1.85	1.68	0.0012	Patj,Pard6g,Mpp5
Subcluster 4
#category	term ID	term description	observed gene count	background gene count	strength	signal	false discovery rate	matching proteins in your network (labels)
GO Process	GO:0060070	Canonical Wnt signaling pathway	3	103	2.1	1.19	0.0175	Dixdc1,Axin1,Apc
GO Process	GO:0070507	Regulation of microtubule cytoskeleton organization	3	163	1.91	0.98	0.0338	Dixdc1,Git1,Apc
GO Component	GO:0034750	Scrib-APC-beta-catenin complex	2	3	3.46	2.22	0.00086	Scrib,Apc
GO Component	GO:0045202	Synapse	5	1589	1.14	0.99	0.0021	Scrib,Dixdc1,Git1,Axin1,Apc
GO Component	GO:0030877	Beta-catenin destruction complex	2	13	2.83	1.8	0.003	Axin1,Apc

### Sheet: 2E
Cluster 5 Subclusters - Secretory pathway
Subcluster 1
#category	term ID	term description	observed gene count	background gene count	strength	signal	false discovery rate	matching proteins in your network (labels)
GO Component	GO:0030175	Filopodium	3	121	2.03	1.6	0.0036	Snap25,Gap43,Map2
GO Component	GO:0030424	Axon	4	847	1.31	0.99	0.0091	Snap25,Syn1,Gap43,Map2
GO Component	GO:0030426	Growth cone	3	240	1.74	1.25	0.0091	Snap25,Gap43,Map2
GO Component	GO:0044297	Cell body	4	877	1.3	0.98	0.0091	Snap25,Syn1,Gap43,Map2
GO Component	GO:0098794	Postsynapse	4	801	1.34	1.01	0.0091	Snap25,Syn1,Gap43,Map2
Subcluster 2
#category	term ID	term description	observed gene count	background gene count	strength	signal	false discovery rate	matching proteins in your network (labels)
GO Process	GO:0031204	Post-translational protein targeting to membrane, translocation	2	9	3.08	1.52	0.0112	Sec63,Sec61b
GO Process	GO:0038146	Chemokine (C-X-C motif) ligand 12 signaling pathway	2	6	3.26	1.52	0.0112	Oxsr1,Stk39
GO Process	GO:0071476	Cellular hypotonic response	2	9	3.08	1.52	0.0112	Oxsr1,Stk39
GO Process	GO:0006614	SRP-dependent cotranslational protein targeting to membrane	2	20	2.74	1.37	0.0167	Sec63,Sec61b
GO Process	GO:0010820	Positive regulation of T cell chemotaxis	2	19	2.76	1.37	0.0167	Oxsr1,Stk39
Subcluster 3
#category	term ID	term description	observed gene count	background gene count	strength	signal	false discovery rate	matching proteins in your network (labels)
GO Process	GO:0006897	Endocytosis	4	455	1.68	1.53	0.0031	Itsn2,Ston2,Rhoj,Fnbp1
STRING clusters	CL:11175	Mixed, incl, Clathrin coat, and Presynaptic endocytosis	3	104	2.2	1.91	0.0022	Itsn2,Ston2,Fnbp1
Reactome	MMU-8856828	Clathrin-mediated endocytosis	3	140	2.07	1.91	0.0018	Itsn2,Ston2,Fnbp1
Subcluster 4
#category	term ID	term description	observed gene count	background gene count	strength	signal	false discovery rate	matching proteins in your network (labels)
GO Component	GO:0098992	Neuronal dense core vesicle	2	16	2.96	2.05	0.0039	Chga,Scg2
GO Component	GO:0030141	Secretory granule	3	478	1.66	1.39	0.0086	Chga,Chgb,Scg2
STRING clusters	CL:8580	Chromogranin A/B/C, and Enkephalin processing	3	6	3.56	5.67	2.37e-07	Chga,Chgb,Scg2
Subcluster 5
#category	term ID	term description	observed gene count	background gene count	strength	signal	false discovery rate	matching proteins in your network (labels)
STRING clusters	CL:11182	Clathrin vesicle coat, and Eps15 homology domain	2	29	2.7	1.31	0.0287	Aak1,Reps1
Subcluster 6
#category	term ID	term description	observed gene count	background gene count	strength	signal	false discovery rate	matching proteins in your network (labels)
GO Process	GO:0048205	COPI coating of Golgi vesicle	2	4	3.56	2.18	0.003	Gbf1,Arfgap3
GO Process	GO:0048193	Golgi vesicle transport	3	270	1.91	1.63	0.0061	Gbf1,Copb1,Arfgap3
GO Component	GO:0000139	Golgi membrane	3	569	1.58	1	0.0366	Gbf1,Copb1,Arfgap3
STRING clusters	CL:10802	COPI vesicle coat, and COPI coating of Golgi vesicle	3	15	3.16	4.76	2.31e-06	Gbf1,Copb1,Arfgap3
Subcluster 7
#category	term ID	term description	observed gene count	background gene count	strength	signal	false discovery rate	matching proteins in your network (labels)
GO Process	GO:0016082	Synaptic vesicle priming	2	20	2.86	1.8	0.0077	Rims2,Erc1
GO Process	GO:0060627	Regulation of vesicle-mediated transport	3	642	1.53	0.95	0.0418	Bsn,Rims2,Erc1
GO Function	GO:0098882	Structural constituent of presynaptic active zone	3	7	3.49	5.53	3.39e-07	Bsn,Rims2,Erc1
GO Component	GO:0048788	Cytoskeleton of presynaptic active zone	3	7	3.49	5.85	1.42e-07	Bsn,Rims2,Erc1
GO Component	GO:0098982	GABA-ergic synapse	3	110	2.3	3.3	4.6e-05	Bsn,Rims2,Erc1
Subcluster 8
#category	term ID	term description	observed gene count	background gene count	strength	signal	false discovery rate	matching proteins in your network (labels)
GO Process	GO:0070973	Protein localization to endoplasmic reticulum exit site	3	8	3.44	4.97	1.51e-06	Mia2,Sec16a,Mia3
GO Process	GO:0006888	Endoplasmic reticulum to Golgi vesicle-mediated transport	3	117	2.27	2.41	0.00085	Mia2,Sec16a,Mia3
GO Process	GO:0042953	Lipoprotein transport	2	17	2.93	1.8	0.0077	Mia2,Mia3
GO Process	GO:0032527	Protein exit from endoplasmic reticulum	2	24	2.78	1.73	0.0092	Mia2,Sec16a
GO Process	GO:0035459	Vesicle cargo loading	2	25	2.77	1.72	0.0092	Mia2,Mia3
Subcluster 8
#category	term ID	term description	observed gene count	background gene count	strength	signal	false discovery rate	matching proteins in your network (labels)
GO Component	GO:0099059	Integral component of presynaptic active zone membrane	2	29	2.88	2.31	0.004	Adra2a,Cacna1a
Reactome	MMU-422356	Regulation of insulin secretion	2	62	2.55	1.76	0.0142	Adra2a,Cacna1a
