## Supplemental Tables for "Enhancing pancreatic islet cell survival via NMDAR antagonist-driven ROR1 activation as revealed by phosphoproteomics": Supplemental Table 6_PamGene DXO.xlsx

### Sheet: Tabelle1
contrast	Sgroup_contrast	Kinase Name	Kinase Uniprot ID	Kinase entrezid	Kinase Group	Kinase Family	Median Final score	Final score rank	Mean Significance Score	Mean Specificity Score	Median Kinase Statistic	Median Kinase Change	Mean peptide set size	Max Final score	SD Kinase Statistic	Mean Kinase Statistic
T1DXO vs Control	Islets_T1DXO vs Control	ABL1	P00519	25	TYR	Abl	0.17011498339407552	87	0.03601607242217355	0.16266255772114316	0.02033975276175487	0.00440750690822578	57	0.3702235464630472	0.01438634167087616	0.02340204758433697
T1DXO vs Control	Islets_T1DXO vs Control	ABL2	P42684	27	TYR	Abl	0.1937983118348677	85	0.05080960578994113	0.22702085505509775	0.02210792554121607	0.01456336502490456	62	0.8733881137968329	0.02713059569542899	0.02673167562402222
T1DXO vs Control	Islets_T1DXO vs Control	ALK	Q9UM73	238	TYR	ALK	0.13044913243040843	93	0.0466289253733629	0.15910499029601377	0.01355952855371476	0.04563675096025484	50	0.6327186423670568	0.02668492981014814	0.02213740594020178
T1DXO vs Control	Islets_T1DXO vs Control	AXL	P30530	558	TYR	Axl	0.33921038792031766	66	0.0641729978271751	0.29812114683942337	0.03282695065100146	0.04931357478645173	65	0.8134617824085089	0.02035964815970299	0.03585005752423595
T1DXO vs Control	Islets_T1DXO vs Control	BLK	P51451	640	TYR	Src	0.7723394957892211	37	0.12005907070044912	0.5945796828093941	0.08286563367906183	0.05069161604910373	33	1.26664e+16	0.0267164955507824	0.08049806892529769
T1DXO vs Control	Islets_T1DXO vs Control	BMPR2	Q13873	659	TKL	STKR	0.4578071871376609	56	0.164483975823304	0.2911913880054499	0.09849006241625786	0.1279575915396174	8	0.492900080595826	0	0.09849006241625786
T1DXO vs Control	Islets_T1DXO vs Control	BMX	P51813	660	TYR	Tec	0.08189414030702533	102	0.02719969236762948	0.1071365602500216	-0.00997723354606988	0.01534093786802053	42	0.2667064140823523	0.02158020862001497	-0.01232930448624184
T1DXO vs Control	Islets_T1DXO vs Control	BTK	Q06187	695	TYR	Tec	0.3050860791896292	72	0.07222887036740251	0.2211570962007141	7.57776e+09	0.035569387906896253	23	0.923942404237174	0.06042827193551765	0.00377193263020215
T1DXO vs Control	Islets_T1DXO vs Control	CHEK1	O14757	1111	CAMK	CAMKL	0.48390376972099663	53	0.2028845843663224	0.2795350577953596	0.15877360254314335	0.04310549810626115	3	0.5102327084433458	0	0.15877360254314335
T1DXO vs Control	Islets_T1DXO vs Control	CSF1R	P07333	1436	TYR	PDGFR	0.39231341480602344	63	0.15776265675339549	0.3555131193938113	-0.08476024351539313	-0.1088487928801814	10	1.03697e+16	0.12918047025984766	-0.03048171915009871
T1DXO vs Control	Islets_T1DXO vs Control	CSK	P41240	1445	TYR	Csk	0.4061116564060956	61	0.07655572355321645	0.33417560303433624	-0.04024020210628627	0.00996724807865983	56	0.7398522592577133	0.02643696209667104	-0.04236984198581436
T1DXO vs Control	Islets_T1DXO vs Control	DDR1	Q08345	780	TYR	DDR	1.07674e+16	25	0.21213764164913845	0.6791700652132405	-0.1442141972644939	0.00186889908226755	17	1.15317e+16	0.03606367417508845	-0.12166622738944637
T1DXO vs Control	Islets_T1DXO vs Control	DDR2	Q16832	4921	TYR	DDR	0.6520380338474113	42	0.1651661973913392	0.47260573963229474	-0.11112074226035472	-0.01492954370908562	12	0.6765416331505323	0.01212342033154403	-0.11831126119718029
T1DXO vs Control	Islets_T1DXO vs Control	EGFR	P00533	1956	TYR	EGFR	0.4899270723835683	50	0.08619091562112519	0.4354381593043445	-0.04805889199685168	-0.01865422453686038	57	0.9181632164790984	0.01842322068208719	-0.04897077799244693
T1DXO vs Control	Islets_T1DXO vs Control	EPHA1	P21709	2041	TYR	Eph	0.1495841428706695	91	0.05487195270254274	0.09436564125334658	0.01610791404474398	-0.00729132402722937	8	0.26608405471622887	0.04626783763955183	0.01230292365294647
T1DXO vs Control	Islets_T1DXO vs Control	EPHA10	Q5JZY3	284656	TYR	Eph	1124208101060970	23	0.41090376705492426	0.7279887416095308	-0.3179811675269451	-0.09514909423905848	3	1.19125e+16	0	-0.3179811675269451
T1DXO vs Control	Islets_T1DXO vs Control	EPHA2	P29317	1969	TYR	Eph	0.8601209135987634	30	0.2651400668675377	0.6316913280297873	0.13003912074343327	0.11189203552100316	14	1756069463195720	0.06972158920743723	0.12163836258116506
T1DXO vs Control	Islets_T1DXO vs Control	EPHA3	P29320	2042	TYR	Eph	1.38409e+16	16	0.5248282710028368	1.01576e+16	0.23063618072360684	0.14598521001603898	8	3063486257521100	0.10851268710306552	0.2576828729227795
T1DXO vs Control	Islets_T1DXO vs Control	EPHA4	P54764	2043	TYR	Eph	1.51365e+16	15	0.44900920022791746	1.08635e+16	0.22005263529692248	0.05990943863325548	11	2.09561e+16	0.04968895437097653	0.22233257339961465
T1DXO vs Control	Islets_T1DXO vs Control	EPHA5	P54756	2044	TYR	Eph	1.98122e+16	7	0.7548963349876998	1.50748e+16	0.29942201302257165	0.07328421450346034	8	322767829327708	0.14474862111471545	0.35851066524465697
T1DXO vs Control	Islets_T1DXO vs Control	EPHA6	Q9UF33	285220	TYR	Eph	0.33139046991010385	68	0.07984127905025039	0.12826489085785128	0.07472684457184621	0.16331693248297505	8	0.3640821757057693	0.0356225754988005	0.04501562095164634
T1DXO vs Control	Islets_T1DXO vs Control	EPHA7	Q15375	2045	TYR	Eph	1.53061e+16	14	0.4878056602872443	1.08602e+16	0.24619297538582585	0.19026315678043085	8	2.17967e+16	0.06829890920853933	0.2655833250459424
T1DXO vs Control	Islets_T1DXO vs Control	EPHA8	P29322	2046	TYR	Eph	1.60702e+16	11	0.5438212156277389	1.08575e+16	0.318975994270663	0.4224474727772097	5	2.46445e+16	0.05012624275053903	0.3352635847589624
T1DXO vs Control	Islets_T1DXO vs Control	EPHB1	P54762	2047	TYR	Eph	0.14506271610827712	92	0.06093624718952349	0.08995801172166884	0.03718417482876349	0.29947944104185814	6	0.2902959615448506	0.02710241540046443	0.039124602109554
T1DXO vs Control	Islets_T1DXO vs Control	EPHB2	P29323	2048	TYR	Eph	0.331897492334368	67	0.15666209928313948	0.29654989179332353	0.08218400117565607	-0.01646028334717064	8	0.7847326565682777	0.03517289606478255	0.10482833311072236
T1DXO vs Control	Islets_T1DXO vs Control	EPHB3	P54753	2049	TYR	Eph	0.5450494144258631	46	0.31663629894241924	0.4517324693589136	0.11934450573898506	0.23596937133730703	6	2.17263e+16	0.12906817314990793	0.16591143931239685
T1DXO vs Control	Islets_T1DXO vs Control	EPHB4	P54760	2050	TYR	Eph	0.2259328897004328	77	0.11562227057255632	0.16679464026520133	0.04637380342893674	0.2396053384921023	7	0.4788619162959637	0.04117469943528412	0.05916081684750332
T1DXO vs Control	Islets_T1DXO vs Control	ERBB2	P04626	2064	TYR	EGFR	0.12765023241917717	94	0.04703605046108358	0.1613946325721399	-0.00469681082365056	0.00496360579825636	43	0.43579332374780777	0.03356662421914473	0.00448349000956198
T1DXO vs Control	Islets_T1DXO vs Control	ERBB3	P21860	2065	TYR	EGFR	0.2395775165767879	76	0.04264886627231649	0.19165299287682477	0.02955261722136025	0.01188320666807781	49	0.614737008294398	0.01934048472457566	0.02456273776770485
T1DXO vs Control	Islets_T1DXO vs Control	ERBB4	Q15303	2066	TYR	EGFR	0.4746493499408013	55	0.07665844547486177	0.2697520009676965	-0.04981723831523663	0.00327555865451282	38	0.5171264163912462	0.02324784538524042	-0.04190208673940521
T1DXO vs Control	Islets_T1DXO vs Control	FCGR3A	P08637	2214	NA	NA	0.48390376972099663	54	0.2028845843663224	0.2795350577953596	0.15877360254314335	0.04310549810626115	3	0.5102327084433458	0	0.15877360254314335
T1DXO vs Control	Islets_T1DXO vs Control	FER	P16591	2241	TYR	Fer	0.09435520485957397	100	0.02825890894019513	0.08767326575197794	0.00983648560439593	0.05197659366263141	20	0.2838296521401461	0.02249728397732407	0.01201686277504887
T1DXO vs Control	Islets_T1DXO vs Control	FES	P07332	2242	TYR	Fer	0.20514961155138492	80	0.06760236134889362	0.16257745190463846	0.03770775777156626	0.02544347301489066	19	0.504983241250324	0.03032139930962199	0.03089292856701006
T1DXO vs Control	Islets_T1DXO vs Control	FGFR1	P11362	2260	TYR	FGFR	0.3280537095627717	69	0.08852764607490561	0.2561298741738224	0.04472613452379988	0.11552390341416048	23	0.5581980708911444	0.03274735311670962	0.05122837025693838
T1DXO vs Control	Islets_T1DXO vs Control	FGFR2	P21802	2263	TYR	FGFR	0.4142731351746962	60	0.11158290046532068	0.2495830213929481	-0.07299235345951355	0.03564780778528392	16	0.525573926191162	0.03260572585621298	-0.06537101995574067
T1DXO vs Control	Islets_T1DXO vs Control	FGFR3	P22607	2261	TYR	FGFR	0.5418155644297373	47	0.1546169532453137	0.3902064820332168	0.07899088549659218	0.12472968120502773	19	0.6524748400013105	0.01312718249768371	0.08394563324824185
T1DXO vs Control	Islets_T1DXO vs Control	FGFR4	P22455	2264	TYR	FGFR	0.11326568702734172	98	0.03312796698321197	0.08441147224381049	0.00983849237726804	0.08009493371446263	25	0.22074704021170133	0.02002056544973875	0.0121428765031336
T1DXO vs Control	Islets_T1DXO vs Control	FGR	P09769	2268	TYR	Src	0.24425621436869785	75	0.08393629781960839	0.22891365026360697	0.04249069759950644	-0.02864170078969039	21	0.8445060659755173	0.04338037918834111	0.05195643953013883
T1DXO vs Control	Islets_T1DXO vs Control	FLT1	P17948	2321	TYR	VEGFR	0.20402549045704108	81	0.07486396744853342	0.28400568604991405	-0.02004796692422903	0.120740610011777	36	0.7068231375842903	0.04133534386201412	-0.02681791245017233
T1DXO vs Control	Islets_T1DXO vs Control	FLT3	P36888	2322	TYR	PDGFR	0.25730000038704104	74	0.08712005858683708	0.18416243030687304	-0.04270211375052041	-0.00557139293865461	18	0.5972229303896526	0.0280763750546806	-0.04745512387409638
T1DXO vs Control	Islets_T1DXO vs Control	FLT4	P35916	2324	TYR	VEGFR	0.7841298882801171	36	0.1795321539671516	0.5102441865289066	-0.11587719560238334	0.07047105065564638	16	0.8510766779107303	0.02791098144822895	-0.10350949905208195
T1DXO vs Control	Islets_T1DXO vs Control	FRK	P42685	2444	TYR	Src	0.30242196634888674	73	0.05681609113285264	0.3185760344974859	0.03755637507871309	0.02430600672791077	47	0.8372803027222357	0.0266286939392059	0.03697080708685435
T1DXO vs Control	Islets_T1DXO vs Control	FYN	P06241	2534	TYR	Src	2490528647897450	4	0.4261308594464637	2.06449e+16	0.21264617457516427	0.0927905659261834	28	3202040356262800	0.02526189394014896	0.20832207862669264
T1DXO vs Control	Islets_T1DXO vs Control	GSK3B	P49841	2932	CMGC	GSK	0.634407198056397	44	0.2452594755927253	0.3937143815865145	-0.20597618117341507	-0.04625013346983012	3	0.6824380633787537	0	-0.20597618117341507
T1DXO vs Control	Islets_T1DXO vs Control	HCK	P08631	3055	TYR	Src	0.8352784479154273	33	0.12912270479487292	0.5819385627634112	0.09928520092857555	0.02456708847261181	30	1.22891e+16	0.02720791407972299	0.08144840463530728
T1DXO vs Control	Islets_T1DXO vs Control	IGF1R	P08069	3480	TYR	InsR	0.708418051172256	38	0.22283869496587064	0.5417325300733385	0.09637850699100244	0.05054364322585823	19	1.63857e+16	0.06209226592782932	0.10704720486567
T1DXO vs Control	Islets_T1DXO vs Control	INSR	P06213	3643	TYR	InsR	1.04905e+16	26	0.23031777237453985	0.7924455599646888	0.11180349349340508	0.1159568296568855	26	1.30719e+16	0.0128344772712218	0.11375085556966272
T1DXO vs Control	Islets_T1DXO vs Control	INSRR	P14616	3645	TYR	InsR	0.6945798368763904	39	0.27155136431566795	0.4843283064075835	-0.10255486503772596	0.08510381377835557	16	1.58596e+16	0.04754608776212198	-0.10500786851612684
T1DXO vs Control	Islets_T1DXO vs Control	ITK	Q08881	3702	TYR	Tec	0.4939497942933897	49	0.08804860698238251	0.4981067743489389	-0.04842329613394549	0.02008785208268499	52	1.36251e+16	0.03258918269792899	-0.0585487084512127
T1DXO vs Control	Islets_T1DXO vs Control	JAK1	P23458	3716	TYR	Jak	318575240426808	2	0.5101609904719866	2.69897e+16	-0.2661996429628431	-0.13800623980969637	20	3348721986001850	0.03727818862855492	-0.2874306427723523
T1DXO vs Control	Islets_T1DXO vs Control	JAK2	O60674	3717	TYR	Jak	0.6935749724493125	40	0.13041895431041697	0.5909674161910269	-0.08380973636996333	0.01774763148811923	32	0.9459387809454448	0.00992484533336788	-0.08393712417806085
T1DXO vs Control	Islets_T1DXO vs Control	JAK3	P52333	3718	TYR	Jak	0.31977330050388386	70	0.0929341352164747	0.2188109043040167	-0.05095675929927524	0.06221548174322586	22	0.3942727188904978	0.00604462521930773	-0.04664988937380678
T1DXO vs Control	Islets_T1DXO vs Control	KDR	P35968	3791	TYR	VEGFR	0.6474007591809211	43	0.10696104449059904	0.4028865136086823	-0.07769614203902576	0.0575808625481036	27	0.8803746555896987	0.03687206519078172	-0.06190792698531251
T1DXO vs Control	Islets_T1DXO vs Control	KIT	P10721	3815	TYR	PDGFR	0.44588411808121886	58	0.11471966220149384	0.24005421059590373	-0.00908113445219378	-0.09470600435391856	15	0.7139928779205253	0.0992616764154183	0.00266799616865891
T1DXO vs Control	Islets_T1DXO vs Control	LCK	P06239	3932	TYR	Src	0.3977663256135727	62	0.08128049892373225	0.35904712125800986	0.04820459456326941	0.0835737278069813	35	0.6388768205115504	0.01341824046472512	0.05274698335325813
T1DXO vs Control	Islets_T1DXO vs Control	LIMK1	P53667	3984	TKL	LISK	0.853871964321762	32	0.30546283696750026	0.541595446055195	0.26543047245154733	0.0963590835443382	3	0.8778496805591951	0	0.26543047245154733
T1DXO vs Control	Islets_T1DXO vs Control	LIMK2	P53671	3985	TKL	LISK	0.1557440663430067	89	0.09678014779543512	0.2511609070498639	0.0399616116432428	0.00810799322597033	8	1.04925e+16	0.08504760858592465	0.08282157772307486
T1DXO vs Control	Islets_T1DXO vs Control	LTK	P29376	4058	TYR	ALK	0.4975619545056511	48	0.13162303213953758	0.3473924764376878	0.0784611990391729	0.08359847383824484	19	0.8630005595202759	0.03532280588714837	0.08092281503090352
T1DXO vs Control	Islets_T1DXO vs Control	LYN	P07948	4067	TYR	Src	0.6641972078826697	41	0.11315269304985724	0.5005192248870288	0.0905276893369445	-0.01433594256749887	25	1.2426e+16	0.05198911992260599	0.06593635563007882
T1DXO vs Control	Islets_T1DXO vs Control	MAP2K1	Q02750	5604	STE	STE7	208196966321512	6	0.7085992732202827	1.38558e+16	-0.3962930542160425	-0.1319877366916918	5	2.27968e+16	0	-0.3962930542160425
T1DXO vs Control	Islets_T1DXO vs Control	MAP2K2	P36507	5605	STE	STE7	161747867581032	10	0.5988801911063467	1.01288e+16	-0.4124838245773254	-0.1377182343618554	3	1.82903e+16	0	-0.4124838245773254
T1DXO vs Control	Islets_T1DXO vs Control	MAP2K3	P46734	5606	STE	STE7	0.48424798768112937	52	0.17005239983491263	0.31402516581199236	-0.1317282920014779	-0.04183542465551397	5	0.5142842506075762	0	-0.1317282920014779
T1DXO vs Control	Islets_T1DXO vs Control	MAP2K4	P45985	6416	STE	STE7	1.14886e+16	22	0.2816300829440977	0.8670150332584151	-0.1720526907883282	-0.03645336496102624	13	1.19101e+16	0	-0.1720526907883282
T1DXO vs Control	Islets_T1DXO vs Control	MAP2K6	P52564	5608	STE	STE7	1546437055901490	12	0.45692743257022167	0.9873360631656538	0.21550779590019065	0.07499540733234804	12	1.63639e+16	0.01984763654179881	0.2022760382056581
T1DXO vs Control	Islets_T1DXO vs Control	MAP2K7	O14733	5609	STE	STE7	0.19715515198702055	83	0.06545503623244701	0.16257359327306706	-0.04637558758741365	-0.01844391643192642	10	0.5032086842999576	0.02196403549014513	-0.05369693275079536
T1DXO vs Control	Islets_T1DXO vs Control	MAP3K5	Q99683	4217	STE	STE11	1.24073e+16	17	0.4689248220349348	0.761133856736652	-0.32849802777359094	-0.09446297041185076	3	1294992040666660	0	-0.32849802777359094
T1DXO vs Control	Islets_T1DXO vs Control	MAP3K6	O95382	9064	STE	STE11	1.24073e+16	18	0.4689248220349348	0.761133856736652	-0.32849802777359094	-0.09446297041185076	3	1294992040666660	0	-0.32849802777359094
T1DXO vs Control	Islets_T1DXO vs Control	MATK	P42679	4145	TYR	Csk	0.20155377653163	82	0.0588833552866701	0.2371016767693032	0.02561457287801334	0.04083119802576755	43	0.6774499402219862	0.02340520491276664	0.03628084597510118
T1DXO vs Control	Islets_T1DXO vs Control	MERTK	Q12866	10461	TYR	Axl	0.15505833414826678	90	0.04064976037383752	0.16026069330832896	0.02035719153523268	0.04915717154648633	51	0.410273743745763	0.0167002646313039	0.02219438247609272
T1DXO vs Control	Islets_T1DXO vs Control	MET	P08581	4233	TYR	Met	0.1204499838778566	97	0.02633784999422188	0.09273621109293805	0.01279625944738113	0.04963303210351959	34	0.22835079637054528	0.02006722771214911	0.00772774842393051
T1DXO vs Control	Islets_T1DXO vs Control	MST1R	Q04912	4486	TYR	Met	0.45498993859493875	57	0.1152807431825806	0.3265856685121663	-0.07823302869611948	-0.03508929853093502	15	0.7188575043954114	0.03314998064836744	-0.07308241311793252
T1DXO vs Control	Islets_T1DXO vs Control	MUSK	O15146	4593	TYR	Musk	0.8902190319864242	29	0.2502088902408261	0.6540389303279215	-0.13700855525659497	-0.01959396571546896	12	1236871623200860	0.01927957763460455	-0.148452563689919
T1DXO vs Control	Islets_T1DXO vs Control	NEK10	Q6ZWH5	152110	NEK	NEK	2.45149e+16	5	0.8082093308581669	1605799921999550	-0.4911925523710729	-0.16522705803516047	4	2658367664221940	0.02856514113373676	-0.4816708386598273
T1DXO vs Control	Islets_T1DXO vs Control	NTRK1	P04629	4914	TYR	Trk	0.12051417639617662	96	0.05207960979362303	0.16440501411909994	0.0015184174554346	0.02408641521287018	26	0.745171667427297	0.04851212274094496	-0.01866406769615656
T1DXO vs Control	Islets_T1DXO vs Control	NTRK2	Q16620	4915	TYR	Trk	0.06302807734278346	103	0.01793564617889876	0.05488450853883281	0.00405201981241733	0.0712336338027272	26	0.23831868238102905	0.01840146918719948	0.00169220923522007
T1DXO vs Control	Islets_T1DXO vs Control	NTRK3	Q16288	4916	TYR	Trk	0.17511952734986946	86	0.05195119659881936	0.16923574916955125	0.02310733685483798	0.04330513189372027	32	0.5829935748812013	0.02631063827479253	0.02795852187033761
T1DXO vs Control	Islets_T1DXO vs Control	PDGFRA	P16234	5156	TYR	PDGFR	1.15171e+16	21	0.2340798251708833	0.8356344812479106	-0.15009433506056746	-0.00422560853902185	17	1.43227e+16	0.016371891665632	-0.1476987265077335
T1DXO vs Control	Islets_T1DXO vs Control	PDGFRB	P09619	5159	TYR	PDGFR	0.08529305545285484	101	0.03523524346450554	0.09064999963007274	-0.01565137966326841	0.03092288551914871	22	0.34859016661285186	0.02335689953831685	-0.02245103243520874
T1DXO vs Control	Islets_T1DXO vs Control	PDK1	Q15118	5163	Atypical	PDHK	0.1256341642699512	95	0.09730801552814954	0.1726809405107796	0.0265415074388416	0.04740424513869773	11	0.7077439286435239	0.04615103825420898	0.05465513438122909
T1DXO vs Control	Islets_T1DXO vs Control	PDK3	Q15120	5165	Atypical	PDHK	0.964650323477012	28	0.23066709408004457	0.47166416177458526	0.21701587817407456	-0.00135776458191475	5	1062281556382730	0.08820900302366265	0.15820987615829946
T1DXO vs Control	Islets_T1DXO vs Control	PDK4	Q16654	5166	Atypical	PDHK	2.5986e+16	3	0.7599755739995585	1.82217e+16	0.34573172345166525	0.0068139779485383	10	2.86138e+16	0.00904875299554053	0.34271547245315176
T1DXO vs Control	Islets_T1DXO vs Control	PINK1	Q9BXM7	65018	OTHER	NKF2	1.69629e+16	9	0.6112956295306204	1.10346e+16	-0.37175463499007655	-0.11337262488458122	4	1.79631e+16	0	-0.37175463499007655
T1DXO vs Control	Islets_T1DXO vs Control	PKMYT1	Q99640	9088	OTHER	WEE	0.04557608986707585	104	0.01755108718237438	0.02966285500166128	0.01368564974317032	0.0245567285720698	7	0.05931421306700042	0	0.01368564974317032
T1DXO vs Control	Islets_T1DXO vs Control	PTK2	Q05397	5747	TYR	FAK	0.8563732446312581	31	0.13024015886677	0.6497366937224268	0.07084348778718409	0.05628996673985339	51	1.04564e+16	0.01203727996866254	0.06781230628056946
T1DXO vs Control	Islets_T1DXO vs Control	PTK2B	Q14289	2185	TYR	FAK	1.18794e+16	19	0.18911089224773847	0.9649519394923382	0.10473157221691694	0.05759778070562788	44	16103378624897	0.0193948649462688	0.09693902463339936
T1DXO vs Control	Islets_T1DXO vs Control	PTK6	Q13882	5753	TYR	Src	0.16317224289811358	88	0.03933617961048653	0.19214673645226413	0.01679631328118911	0.03143603250596639	78	0.5727476548724868	0.02291496344908141	0.01966748917367195
T1DXO vs Control	Islets_T1DXO vs Control	RET	P07949	5979	TYR	Ret	1.03546e+16	27	0.17953061229829284	0.8480163077432492	-0.12353202498335349	-0.0048110473139368	26	1.63227e+16	0.02749446748912644	-0.12184392140915716
T1DXO vs Control	Islets_T1DXO vs Control	ROR1	Q01973	4919	TYR	Ror	1800710034871120	8	0.6868708882325846	111383914663854	0.4348667629678167	0.3596847713592144	3	1.80911e+16	0	0.4348667629678167
T1DXO vs Control	Islets_T1DXO vs Control	ROS1	P08922	6098	TYR	Sev	0.20564860680984376	79	0.19458320980695556	0.3498967889252345	-0.01917740937700725	-0.03346807266298165	9	1.40716e+16	0.15209969060962492	-0.08948018150439337
T1DXO vs Control	Islets_T1DXO vs Control	RYK	P34925	6259	TYR	Ryk	0.09539263618455204	99	0.07361727024397395	0.11306400545147806	0.02659072286792872	-0.03960108994344168	5	0.5266356715746624	0.05789831267979735	0.03784918108790332
T1DXO vs Control	Islets_T1DXO vs Control	SRC	P12931	6714	TYR	Src	0.4862498499181765	51	0.08125026902414087	0.42874761458796434	0.05421500047570699	0.00414252154624857	50	0.8512616493696803	0.01676026723219299	0.05138184316565342
T1DXO vs Control	Islets_T1DXO vs Control	SRMS	Q9H3Y6	6725	TYR	Src	0.31143069251183997	71	0.06854884605167322	0.31066833772189245	0.0361535729912559	0.06400840497571329	44	0.8086496059507154	0.01663021745450353	0.04411311780547018
T1DXO vs Control	Islets_T1DXO vs Control	SYK	P43405	6850	TYR	Syk	1.16266e+16	20	0.1376026428314157	1.0556e+16	0.07338872731493068	0.06580992733993336	80	1.59805e+16	0.01266425663594745	0.07646211367882697
T1DXO vs Control	Islets_T1DXO vs Control	TEC	P42680	7006	TYR	Tec	0.19641998820911535	84	0.05236962726226685	0.19644671944722575	0.02256287165731767	0.06125947693944224	45	0.5779619956508504	0.02145450311169292	0.03027514702655851
T1DXO vs Control	Islets_T1DXO vs Control	TEK	Q02763	7010	TYR	Tie	0.43305838249608286	59	0.11093257281616724	0.2923930620435307	-0.08570526953269393	-0.01146268823975452	11	0.4934949675951279	0.01571525361294128	-0.08044690903026405
T1DXO vs Control	Islets_T1DXO vs Control	TNK1	Q13470	8711	TYR	Ack	0.6022963118111189	45	0.14017136317406875	0.42808066756351987	-0.1181882036295016	-0.05416621729142138	11	0.6328678075692457	0.00869549946829985	-0.11266373651469704
T1DXO vs Control	Islets_T1DXO vs Control	TNK2	Q07912	10188	TYR	Ack	1.09012e+16	24	0.29954117651199047	0.7722335557288268	-0.1964655230603306	-0.11947148839234505	10	1.19173e+16	0.00513527550206267	-0.1930420060589555
T1DXO vs Control	Islets_T1DXO vs Control	TNNI3K	Q59H18	51086	TKL	MLK	0.8002448227465253	34	0.19683413783361656	0.6349097602843035	-0.11530838097929946	0.02514495351751017	17	108879976321897	0.01520758053843755	-0.12181488908546692
T1DXO vs Control	Islets_T1DXO vs Control	TXK	P42681	7294	TYR	Tec	0.2220225021619439	78	0.07430711070706265	0.2731706698336141	0.03063028754908557	0.02567214637625545	38	0.8778496805591951	0.03594092293442821	0.04298117025598015
T1DXO vs Control	Islets_T1DXO vs Control	TYK2	P29597	7297	TYR	Jak	3484126156288320	1	0.7867375372416036	2.69897e+16	-0.4333116605928533	-0.2079194948099013	11	3.54668e+16	0.0207629673530283	-0.44377521261111347
T1DXO vs Control	Islets_T1DXO vs Control	TYRO3	Q06418	7301	TYR	Axl	0.3812408706070662	64	0.07442211078122937	0.32131091544002205	-0.04189852095781172	0.03089425845575049	47	0.638846567682873	0.0077776814911396	-0.04342096235824207
T1DXO vs Control	Islets_T1DXO vs Control	WEE1	P30291	7465	OTHER	WEE	0.381015256567698	65	0.11087572872607585	0.36728839936755775	-0.06312280513227457	0.0059951281385724	18	0.8642950298732748	0.0287261504449259	-0.07855238052129412
T1DXO vs Control	Islets_T1DXO vs Control	YES1	P07947	7525	TYR	Src	1.54109e+16	13	0.23083674646149369	1211731644011660	0.13252606107454926	0.05972248542753394	33	2.08323e+16	0.05742892449423528	0.12194501417271864
T1DXO vs Control	Islets_T1DXO vs Control	ZAP70	P43403	7535	TYR	Syk	0.7915586435614326	35	0.09388441062121076	0.5670255033343347	0.05941932936595116	0.04876684613593458	73	1.11983e+16	0.0249777549576475	0.05336273117861415
