## Supplemental Tables for "Enhancing pancreatic islet cell survival via NMDAR antagonist-driven ROR1 activation as revealed by phosphoproteomics": Supplemental Table 7_PamGene MK801.xlsx

### Sheet: Tabelle1
contrast	Sgroup_contrast	Kinase Name	Kinase Uniprot ID	Kinase entrezid	Kinase Group	Kinase Family	Median Final score	Final score rank	Mean Significance Score	Mean Specificity Score	Median Kinase Statistic	Median Kinase Change	Mean peptide set size	Max Final score	SD Kinase Statistic	Mean Kinase Statistic
T3MK vs Control	Islets_T3MK vs Control	ABL1	P00519	25	TYR	Abl	0.5794238024283335	56	0.4322039152636406	0.1716048793244267	0.2931103483189953	0.16909643665948398	57	0.8420720196787681	0.02790320186986314	0.2920666058300506
T3MK vs Control	Islets_T3MK vs Control	ABL2	P42684	27	TYR	Abl	0.5048776742065024	63	0.42027161697078746	0.1027274644062373	0.2778448677928506	0.15011978720444002	62	0.7174141364787936	0.01382730399421296	0.28163798307089977
T3MK vs Control	Islets_T3MK vs Control	ALK	Q9UM73	238	TYR	ALK	1007075524299420	21	0.551904488686682	0.4849646862216096	0.3416566790169364	0.19754145571640483	50	1.4237e+16	0.02228963534448723	0.34660620670297637
T3MK vs Control	Islets_T3MK vs Control	AXL	P30530	558	TYR	Axl	1308883128912250	10	0.5795470663803184	0.8354119622050904	0.36021675757013	0.21959159938168304	65	2.22885e+16	0.04234277285942032	0.3662227446275986
T3MK vs Control	Islets_T3MK vs Control	BLK	P51451	640	TYR	Src	0.41811857864181246	72	0.3092404390446128	0.11196646710434918	0.26201426768907654	0.07624136863506445	33	0.5771804354767223	0.02695525897461296	0.2628498572428767
T3MK vs Control	Islets_T3MK vs Control	BMPR2	Q13873	659	TKL	STKR	0.3486289328682136	82	0.2732490298107598	0.08093013422101343	0.1774662869322137	0.01667800302754984	8	0.4079921060202472	0	0.1774662869322137
T3MK vs Control	Islets_T3MK vs Control	BMX	P51813	660	TYR	Tec	0.9882097161135914	22	0.5065169275405911	0.5468351870546776	0.34964369059035444	0.196418588708279	42	1.64115e+16	0.02228384872444387	0.3595812631182535
T3MK vs Control	Islets_T3MK vs Control	BTK	Q06187	695	TYR	Tec	0.5913259572088319	55	0.3936292667633329	0.1532029906810419	0.28125366442941463	0.15138247358472645	23	0.7565650634799121	0.04729781398929752	0.2662081576589515
T3MK vs Control	Islets_T3MK vs Control	CHEK1	O14757	1111	CAMK	CAMKL	0.2739643012901948	88	0.16490840804848755	0.10722810995176216	0.17698109062791434	0.04449240564274367	3	0.3042382238664891	0	0.17698109062791434
T3MK vs Control	Islets_T3MK vs Control	CSF1R	P07333	1436	TYR	PDGFR	0.06022922894189823	102	0.0709987818543403	0.02871032319752149	0.05671521098052137	-0.00182794517830924	10	0.2686497997065453	0.05829350905951813	0.07367237701236401
T3MK vs Control	Islets_T3MK vs Control	CSK	P41240	1445	TYR	Csk	0.5927927108716275	54	0.459928656211792	0.19131581887112045	0.29900187319152266	0.17915942692665407	56	1.07908e+16	0.02502775963583438	0.30026297417791387
T3MK vs Control	Islets_T3MK vs Control	DDR1	Q08345	780	TYR	DDR	0.6375024458411087	50	0.4559226903544856	0.21182962955879733	0.2767172497345685	0.1723004673255999	17	0.9207753266755124	0.02915385562142879	0.29251759640537434
T3MK vs Control	Islets_T3MK vs Control	DDR2	Q16832	4921	TYR	DDR	1105883404050560	16	0.5729864823890898	0.5312970563924135	0.39393042531491457	0.1742458965188663	12	1.19206e+16	0.01194743660326428	0.3897304190672584
T3MK vs Control	Islets_T3MK vs Control	EGFR	P00533	1956	TYR	EGFR	0.5520857142483284	59	0.430111478973695	0.10582328525229222	0.288286040546325	0.1455081459243596	57	0.6476322224289003	0.025520916721502	0.2767220656667782
T3MK vs Control	Islets_T3MK vs Control	EPHA1	P21709	2041	TYR	Eph	1.80821e+16	3	0.8670880144349268	1.03506e+16	0.5037905030985338	0.2523895361501703	8	2.35379e+16	0.0690880229892186	0.5382965553135097
T3MK vs Control	Islets_T3MK vs Control	EPHA10	Q5JZY3	284656	TYR	Eph	0.14249639474349868	94	0.09216309189162528	0.05326394578108808	0.0973097950945333	0.02575752653593325	3	0.16231057478998334	0	0.0973097950945333
T3MK vs Control	Islets_T3MK vs Control	EPHA2	P29317	1969	TYR	Eph	0.20403938507930724	91	0.22383988421480897	0.04134494019735181	0.11695501636565928	0.14438111549667382	14	0.59988355848378	0.06880339880020493	0.14664937836955833
T3MK vs Control	Islets_T3MK vs Control	EPHA3	P29320	2042	TYR	Eph	0.08641712658212207	101	0.07669023385412202	0.01963508933312727	-0.02266708262348	0.11197372854037407	8	0.15062481646478865	0.06053237549746321	0.01860719178421549
T3MK vs Control	Islets_T3MK vs Control	EPHA4	P54764	2043	TYR	Eph	0.9747596935672516	24	0.5054829907054229	0.4547518241234404	0.3554848563169279	0.20464742373040432	11	1126377183239730	0.03389002559122308	0.37284538834013736
T3MK vs Control	Islets_T3MK vs Control	EPHA5	P54756	2044	TYR	Eph	0.10663946871413992	98	0.09826426974686536	0.01889497488532665	0.06285726503304012	0.06312141996731097	8	0.25192056018824033	0.04411118469141291	0.0643949477909358
T3MK vs Control	Islets_T3MK vs Control	EPHA6	Q9UF33	285220	TYR	Eph	1457274136196200	6	0.9573214524819804	0.6359710998441725	0.4080431382548138	0.2727772092033501	8	2.0716e+16	0.09309724648315816	0.4552056887335113
T3MK vs Control	Islets_T3MK vs Control	EPHA7	Q15375	2045	TYR	Eph	1.16153e+16	15	0.6389045415134877	0.4878787595745296	0.3982746682616799	0.2501694813886651	8	1.6439e+16	0.05070006203145327	0.3962594208039704
T3MK vs Control	Islets_T3MK vs Control	EPHA8	P29322	2046	TYR	Eph	0.8967437666449489	29	0.541406697922821	0.44550729343098056	0.381995098196106	0.4923730347260876	5	1.281e+16	0.06174046055874009	0.4059893556024231
T3MK vs Control	Islets_T3MK vs Control	EPHB1	P54762	2047	TYR	Eph	0.6069515335832218	52	0.4059350651194264	0.2329196333116176	0.27365781849393345	0.39416670408746773	6	1.07269e+16	0.06618292027143707	0.29079661015982283
T3MK vs Control	Islets_T3MK vs Control	EPHB2	P29323	2048	TYR	Eph	0.4173413115153802	73	0.3358735928835339	0.1504800041584822	0.20913150333653296	0.02128976912394931	8	0.7129511023289449	0.04683584667859335	0.23306342877290093
T3MK vs Control	Islets_T3MK vs Control	EPHB3	P54753	2049	TYR	Eph	0.10754738169279118	97	0.07525085888058435	0.02615372498176281	0.06521750201052605	0.2862164616248039	6	0.2156280924442717	0.06827414574759698	0.03170234377732284
T3MK vs Control	Islets_T3MK vs Control	EPHB4	P54760	2050	TYR	Eph	0.1854860476317618	92	0.21089871427070225	0.07106960477853277	0.1132799951060512	0.19101861187249872	7	0.48213403687064327	0.06335886952716166	0.14939228901943483
T3MK vs Control	Islets_T3MK vs Control	ERBB2	P04626	2064	TYR	EGFR	0.5509105572078776	60	0.4276182738446519	0.14250471657433006	0.27923893760115354	0.13345528741775944	43	0.7448047096683265	0.02582987370162904	0.2787451978490193
T3MK vs Control	Islets_T3MK vs Control	ERBB3	P21860	2065	TYR	EGFR	0.43305838249608286	70	0.35303025243887193	0.07911993554292308	0.2622997911465653	0.11716644453691386	49	0.6004647211347033	0.02079204933244072	0.26415696803388855
T3MK vs Control	Islets_T3MK vs Control	ERBB4	Q15303	2066	TYR	EGFR	0.6687185051195822	46	0.4331722961767461	0.20642142450710896	0.2973801790226084	0.15130611188509954	38	0.93275055055974	0.05503413506843965	0.2809303217527761
T3MK vs Control	Islets_T3MK vs Control	FCGR3A	P08637	2214	NA	NA	0.2739643012901948	89	0.16490840804848755	0.10722810995176216	0.17698109062791434	0.04449240564274367	3	0.3042382238664891	0	0.17698109062791434
T3MK vs Control	Islets_T3MK vs Control	FER	P16591	2241	TYR	Fer	1.10127e+16	17	0.5049170629701754	0.5359651932295554	0.3796000779877207	0.20469779971553745	20	1428850405717110	0.04275043311414173	0.3677583688916368
T3MK vs Control	Islets_T3MK vs Control	FES	P07332	2242	TYR	Fer	1.41553e+16	9	0.6782080600047438	0.7286433156088247	0.39972144054014974	0.20486904609202852	19	1914780798955050	0.04262400477175962	0.4107881712083194
T3MK vs Control	Islets_T3MK vs Control	FGFR1	P11362	2260	TYR	FGFR	0.9597142010675082	25	0.5843281269830599	0.3967191960796289	0.3392789259039118	0.2578270754202993	23	1.1165e+16	0.01464655097480286	0.3489943965229727
T3MK vs Control	Islets_T3MK vs Control	FGFR2	P21802	2263	TYR	FGFR	0.2980660839423848	86	0.26314059027613906	0.05668764277392987	0.1921104187378571	0.19308828181493537	16	0.5604778371860429	0.04805763879348123	0.19003571032470656
T3MK vs Control	Islets_T3MK vs Control	FGFR3	P22607	2261	TYR	FGFR	1.4351e+16	8	0.6489306495597702	0.6548755066831086	0.40719781056473914	0.3343385232390139	19	1.48764e+16	0.02124407329090164	0.3992525478521313
T3MK vs Control	Islets_T3MK vs Control	FGFR4	P22455	2264	TYR	FGFR	0.33441900898204685	84	0.28485704521488464	0.02999646512208718	0.19029319954542512	0.13739169956335762	25	0.3862004472837192	0.04278728442281912	0.18109530384290384
T3MK vs Control	Islets_T3MK vs Control	FGR	P09769	2268	TYR	Src	0.3984093001755448	76	0.3619719107958038	0.09510847713106864	0.23133683066759372	0.03959669689464492	21	0.6712046516077936	0.02090005346345199	0.23844799043860945
T3MK vs Control	Islets_T3MK vs Control	FLT1	P17948	2321	TYR	VEGFR	0.7651791201925988	40	0.5032400505489619	0.24430357028228547	0.312996626991765	0.27965018248204304	36	0.8759655366846437	0.01693271891642135	0.31037587914324266
T3MK vs Control	Islets_T3MK vs Control	FLT3	P36888	2322	TYR	PDGFR	0.6045268279684329	53	0.4540641124758805	0.2627946877104217	0.28077757782884954	0.19562753128789648	18	1.45663e+16	0.04829108733869176	0.2927900158252968
T3MK vs Control	Islets_T3MK vs Control	FLT4	P35916	2324	TYR	VEGFR	0.3754002942012589	78	0.33057428651118353	0.12116774469504044	0.21563826782724316	0.24863780142391417	16	0.7444380617091049	0.04331767977897274	0.242354043051317
T3MK vs Control	Islets_T3MK vs Control	FRK	P42685	2444	TYR	Src	0.8156720525802186	35	0.45942359184991377	0.4188461179412841	0.3378952265249676	0.12796277853520746	47	1267123958637290	0.0273869449696141	0.3415016145019615
T3MK vs Control	Islets_T3MK vs Control	FYN	P06241	2534	TYR	Src	0.7714764546611096	38	0.4851610018943549	0.30619749179059497	0.3258322866088623	0.1682868204536361	28	0.908572233967304	0.0116670468656371	0.3264785214266594
T3MK vs Control	Islets_T3MK vs Control	GSK3B	P49841	2932	CMGC	GSK	0.3244086101081052	85	0.20408649489366165	0.12617652987159625	0.20017740942767823	0.03635172995686334	3	0.35991626862687964	0	0.20017740942767823
T3MK vs Control	Islets_T3MK vs Control	HCK	P08631	3055	TYR	Src	0.28149166805570286	87	0.24711126125635952	0.04115079743469405	0.21534777889156043	0.07160396371212088	30	0.3488577242376549	0.01947808980258018	0.21416515325048285
T3MK vs Control	Islets_T3MK vs Control	IGF1R	P08069	3480	TYR	InsR	0.6782110767816326	45	0.40948576020749344	0.16413467831264736	0.29146114150187247	0.2003449221353726	19	0.7941679332848938	0.03595014995401148	0.26921312746545595
T3MK vs Control	Islets_T3MK vs Control	INSR	P06213	3643	TYR	InsR	0.26213972536992636	90	0.2552268324113927	0.02582520960121117	0.17852857617173246	0.16940777335482823	26	0.403218231053286	0.023059785122149	0.1825538265014469
T3MK vs Control	Islets_T3MK vs Control	INSRR	P14616	3645	TYR	InsR	0.14202136823270786	95	0.11687908988441408	0.01394819709997741	0.11159590949503262	0.2489939874779842	16	0.1800035811606708	0.07479877600810507	0.08716894416759528
T3MK vs Control	Islets_T3MK vs Control	ITK	Q08881	3702	TYR	Tec	1065319789106390	18	0.5169036767642662	0.5829065017334499	0.35596796315805285	0.20974347117118589	52	1.26864e+16	0.01141158808173429	0.35475388696610266
T3MK vs Control	Islets_T3MK vs Control	JAK1	P23458	3716	TYR	Jak	0.4328512483060642	71	0.30213731483926565	0.0997739371939568	0.2596254140961398	0.08126210323291312	20	0.4966888030328197	0.02783365136934272	0.24158625662260805
T3MK vs Control	Islets_T3MK vs Control	JAK2	O60674	3717	TYR	Jak	1.19252e+16	14	0.5609425401947966	0.5794697816302522	0.36943997761670194	0.27383502270951826	32	1.22759e+16	0.01375530318532572	0.3697285342503989
T3MK vs Control	Islets_T3MK vs Control	JAK3	P52333	3718	TYR	Jak	0.9237237445957824	27	0.5225864196750598	0.4080255767042389	0.3519636579600019	0.2695526838248076	22	1.03017e+16	0.00741020941484843	0.34829896996686266
T3MK vs Control	Islets_T3MK vs Control	KDR	P35968	3791	TYR	VEGFR	0.8573602921675834	32	0.4753192638368252	0.32070116420059563	0.33752590685113687	0.2826863183500864	27	1.1372e+16	0.03523105171762552	0.31820197721351
T3MK vs Control	Islets_T3MK vs Control	KIT	P10721	3815	TYR	PDGFR	0.18340080321223973	93	0.15537731460841486	0.0339779954890569	0.1364653940419825	-0.00942963875116371	15	0.2629473722234509	0.03890357806041147	0.14435568011324934
T3MK vs Control	Islets_T3MK vs Control	LCK	P06239	3932	TYR	Src	0.7671563003768795	39	0.4220110419587856	0.291791528209863	0.33081578784485394	0.15752888765670095	35	0.9026732642842272	0.02375759623427545	0.3181294775426499
T3MK vs Control	Islets_T3MK vs Control	LIMK1	P53667	3984	TKL	LISK	126983165956893	12	0.6283407906403655	0.6364720222775848	0.5113181462237163	0.2065632597446608	3	1.324e+16	0	0.5113181462237163
T3MK vs Control	Islets_T3MK vs Control	LIMK2	P53671	3985	TKL	LISK	1.27579e+16	11	0.5707294675938842	0.8175199840585914	0.4569171324003942	0.19686809915149683	8	1866588844088970	0.05676921800120965	0.48552612915369175
T3MK vs Control	Islets_T3MK vs Control	LTK	P29376	4058	TYR	ALK	1759850286687530	4	0.736083565650223	1.01771e+16	0.440534283915352	0.2514797666430963	19	2671212799645460	0.08337064332776879	0.45093078235287454
T3MK vs Control	Islets_T3MK vs Control	LYN	P07948	4067	TYR	Src	0.4944539086644477	64	0.33515547919084704	0.15784834542849904	0.28137364189855224	0.08415421457252466	25	0.5981034060726884	0.01399444342144041	0.28029456532047886
T3MK vs Control	Islets_T3MK vs Control	MAP2K1	Q02750	5604	STE	STE7	0.03396720667426663	103	0.02504124945937566	0.00878177504047519	-0.02229989635836724	-0.04460192500705702	5	0.04385078651979029	0	-0.02229989635836724
T3MK vs Control	Islets_T3MK vs Control	MAP2K2	P36507	5605	STE	STE7	0.03100180762921309	104	0.02188921109732916	0.0095756987710305	-0.01951705190198753	-0.01002174193239617	3	0.03649927954043085	0	-0.01951705190198753
T3MK vs Control	Islets_T3MK vs Control	MAP2K3	P46734	5606	STE	STE7	0.4835439565422516	65	0.31630979896408146	0.16468690169933534	0.24414623879744973	0.08093802977019013	5	0.5023462097739256	0	0.24414623879744973
T3MK vs Control	Islets_T3MK vs Control	MAP2K4	P45985	6416	STE	STE7	0.6569460770871516	47	0.4091463263553609	0.23471727475097903	0.3010577556780291	0.1090955978485566	13	0.6860737533243237	0	0.3010577556780291
T3MK vs Control	Islets_T3MK vs Control	MAP2K6	P52564	5608	STE	STE7	0.35864489058772686	80	0.2712733507644693	0.05057679033274703	0.16751379845411482	0.11216827473444624	12	0.376403412916736	0.01659587299034183	0.15644988312722027
T3MK vs Control	Islets_T3MK vs Control	MAP2K7	O14733	5609	STE	STE7	0.6946056332282677	43	0.40306241040114194	0.2751906988464302	0.3247425792661705	0.1034075053118534	10	0.7426862897432056	0.01750666154655121	0.3189070254173201
T3MK vs Control	Islets_T3MK vs Control	MAP3K5	Q99683	4217	STE	STE11	0.5689902496663091	57	0.32523305587762225	0.23878991997457916	0.3004499944940536	0.09667893290017292	3	0.5963099482053172	0	0.3004499944940536
T3MK vs Control	Islets_T3MK vs Control	MAP3K6	O95382	9064	STE	STE11	0.5689902496663091	58	0.32523305587762225	0.23878991997457916	0.3004499944940536	0.09667893290017292	3	0.5963099482053172	0	0.3004499944940536
T3MK vs Control	Islets_T3MK vs Control	MATK	P42679	4145	TYR	Csk	0.7033348097384688	42	0.4860975166182865	0.29015945760475215	0.3115246501913994	0.20168914942825197	43	1.16115e+16	0.03162538597377164	0.30893260475441336
T3MK vs Control	Islets_T3MK vs Control	MERTK	Q12866	10461	TYR	Axl	0.8793602715844336	31	0.4757397033309283	0.4114974071604328	0.3355153186057318	0.20592336287287732	51	1153687634699560	0.01452924196323166	0.33389483045772744
T3MK vs Control	Islets_T3MK vs Control	MET	P08581	4233	TYR	Met	0.529883646848996	61	0.344131965571774	0.09217631469304716	0.26025190626564304	0.1377538239502728	34	0.6598891704224504	0.08306633841291461	0.22572317257411195
T3MK vs Control	Islets_T3MK vs Control	MST1R	Q04912	4486	TYR	Met	1224287633982760	13	0.5638714438708545	0.6051364590524034	0.3964956314271004	0.12951904479957374	15	1.32356e+16	0.01784236465120675	0.3982476085574704
T3MK vs Control	Islets_T3MK vs Control	MUSK	O15146	4593	TYR	Musk	0.13753944525692313	96	0.10351351946489702	0.01404883288104337	0.09871753127934044	0.09948127987172528	12	0.15031038799292376	0.02763381005226616	0.08160273026925366
T3MK vs Control	Islets_T3MK vs Control	NEK10	Q6ZWH5	152110	NEK	NEK	0.7852409006074452	36	0.4470956372123708	0.34296486773879975	0.35552928751109025	0.13467655754340502	4	0.8949669496064061	0.01156004171090119	0.3593826347480573
T3MK vs Control	Islets_T3MK vs Control	NTRK1	P04629	4914	TYR	Trk	0.4535807331648083	69	0.3348705786127006	0.1190346831299724	0.2698453364122677	0.14822487359630893	26	0.5548318666724308	0.02008632841074827	0.26173540581423976
T3MK vs Control	Islets_T3MK vs Control	NTRK2	Q16620	4915	TYR	Trk	0.6378795881976017	48	0.4307390202136517	0.22192085391869967	0.2907170020210371	0.19703710103421743	26	0.7948172971647006	0.01688514083010053	0.3010973620625843
T3MK vs Control	Islets_T3MK vs Control	NTRK3	Q16288	4916	TYR	Trk	0.81633164263998	34	0.4853755489141164	0.3090275307370398	0.3283326516289057	0.2128442335776586	32	0.9972293718988064	0.02140948755312198	0.32167108719940396
T3MK vs Control	Islets_T3MK vs Control	PDGFRA	P16234	5156	TYR	PDGFR	0.3529223170672131	81	0.306648578507657	0.10506920242371048	0.22975876899426376	0.181959717660212	17	0.56532892104899	0.02673048679818152	0.23960169493827005
T3MK vs Control	Islets_T3MK vs Control	PDGFRB	P09619	5159	TYR	PDGFR	0.7744012850865479	37	0.49811674308129567	0.2678938726168744	0.3168115628675032	0.24051276298887533	22	0.8765142347764606	0.01292129484649879	0.31678271354009174
T3MK vs Control	Islets_T3MK vs Control	PDK1	Q15118	5163	Atypical	PDHK	0.4675004139053375	68	0.29487895922132273	0.03924051988154214	-0.1685305410067944	-0.05982776159548286	11	0.4827301858755807	0.07360129824774735	-0.12119257633067686
T3MK vs Control	Islets_T3MK vs Control	PDK3	Q15120	5165	Atypical	PDHK	0.6377437792169036	49	0.4144857292826415	0.2211635805573309	0.2829964912519441	0.07438477045601825	5	0.6854923514689882	0.00866383714213089	0.27722059982385683
T3MK vs Control	Islets_T3MK vs Control	PDK4	Q16654	5166	Atypical	PDHK	0.1030110755784704	100	0.08360325329173796	0.01573974987116355	0.06452095419035032	-0.01398803140212074	10	0.11681569922276254	0.01103431428951561	0.06084284942717845
T3MK vs Control	Islets_T3MK vs Control	PINK1	Q9BXM7	65018	OTHER	NKF2	0.3801139706416129	77	0.20736304777926853	0.17109160539723628	0.2307760838725704	0.0775271573368499	4	0.398674587240328	0	0.2307760838725704
T3MK vs Control	Islets_T3MK vs Control	PKMYT1	Q99640	9088	OTHER	WEE	0.4110697857947815	74	0.2642927862739753	0.14798807792856977	0.23594381456188057	0.07414187194786516	7	0.4520088164809535	0	0.23594381456188057
T3MK vs Control	Islets_T3MK vs Control	PTK2	Q05397	5747	TYR	FAK	0.5213527129480308	62	0.4100728201355384	0.07697991620140074	0.2643568552462889	0.14242879614258497	51	0.5732935939536856	0.021464726529218	0.260382464578
T3MK vs Control	Islets_T3MK vs Control	PTK2B	Q14289	2185	TYR	FAK	1.43795e+16	7	0.6163474867053826	0.7576351530121037	0.3807108257103933	0.2057655188137885	44	1.60053e+16	0.0182748069887487	0.379101706641401
T3MK vs Control	Islets_T3MK vs Control	PTK6	Q13882	5753	TYR	Src	0.48333772753668713	66	0.4116943412439564	0.06227491283501776	0.28420187504507777	0.14563129611511755	78	0.5531274559877168	0.00598264039568673	0.28196639909982696
T3MK vs Control	Islets_T3MK vs Control	RET	P07949	5979	TYR	Ret	0.7419568667955003	41	0.4026967464612523	0.32756477733952205	0.3323395476908852	0.15693920148073015	26	0.8144578451456248	0.01120756522453009	0.3285085623620447
T3MK vs Control	Islets_T3MK vs Control	ROR1	Q01973	4919	TYR	Ror	4469273760456400	1	2159379381312200	2309894379144190	1.03997e+16	0.8590830240904284	3	4920818753952370	0	1.03997e+16
T3MK vs Control	Islets_T3MK vs Control	ROS1	P08922	6098	TYR	Sev	0.6905742545510002	44	0.5227630398423148	0.27018773319726586	0.2971997983433293	0.1324499491805601	9	1.26864e+16	0.05041071998401317	0.3087013802487459
T3MK vs Control	Islets_T3MK vs Control	RYK	P34925	6259	TYR	Ryk	0.1044448652000131	99	0.1153343569429406	0.06309737269082129	0.01661603331118615	-0.16077092082170497	5	0.4799516347338883	0.14555164488960165	-0.02370935273619366
T3MK vs Control	Islets_T3MK vs Control	SRC	P12931	6714	TYR	Src	0.3421680851781676	83	0.2983676831741139	0.04880752052868462	0.25030165315492486	0.06809981801501612	50	0.45388196819892895	0.01300688757967215	0.2479012902554233
T3MK vs Control	Islets_T3MK vs Control	SRMS	Q9H3Y6	6725	TYR	Src	1.71915e+16	5	0.582537995564984	1077659783200770	0.408974878480822	0.23221137260717492	44	1.84272e+16	0.01031746920081425	0.4069633274949503
T3MK vs Control	Islets_T3MK vs Control	SYK	P43405	6850	TYR	Syk	0.47144836327011713	67	0.44015875747776506	0.03734379578760351	0.2699127613182084	0.16995630592819796	80	0.5247240687397585	0.0069215552135997	0.27184054879184777
T3MK vs Control	Islets_T3MK vs Control	TEC	P42680	7006	TYR	Tec	0.8880522990067432	30	0.4801736504145918	0.3926074390316584	0.33843975587264774	0.18306941053174416	45	1.0261e+16	0.0203660260064989	0.3340877334489391
T3MK vs Control	Islets_T3MK vs Control	TEK	Q02763	7010	TYR	Tie	0.93275055055974	26	0.5461130885557365	0.3372258219086709	0.34927941629166304	0.2934461511420187	11	0.979655293793902	0.0323083931282199	0.33654903468303266
T3MK vs Control	Islets_T3MK vs Control	TNK1	Q13470	8711	TYR	Ack	1.98615e+16	2	0.75882657011868615	1.22298e+16	0.5172971995045385	0.19848975602252353	11	2079876673709270	0.01016253342909639	0.5235401225699184
T3MK vs Control	Islets_T3MK vs Control	TNK2	Q07912	10188	TYR	Ack	0.9796221415433588	23	0.5716658496118017	0.4553522956075118	0.3691852373456539	0.15587281916101245	10	1.14267e+16	0.01089358988982863	0.3764476306055397
T3MK vs Control	Islets_T3MK vs Control	TNNI3K	Q59H18	51086	TKL	MLK	0.8302080461239685	33	0.4826554569236437	0.2918342359817941	0.33278668860323046	0.29986926355437116	17	0.899340021694848	0.02935892024364412	0.3181225857095347
T3MK vs Control	Islets_T3MK vs Control	TXK	P42681	7294	TYR	Tec	1.03735e+16	20	0.5848577229183027	0.6096179726863651	0.3614121824795134	0.16943054036729832	38	1685964154320280	0.02362827571399516	0.3693336794303351
T3MK vs Control	Islets_T3MK vs Control	TYK2	P29597	7297	TYR	Jak	0.36307101231090694	79	0.249397772633895	0.1107306769794866	0.22716860501988329	0.0775264294202055	11	0.38888023896762947	0.01105926339311897	0.22159526013954933
T3MK vs Control	Islets_T3MK vs Control	TYRO3	Q06418	7301	TYR	Axl	0.9078129039366384	28	0.5413580316451189	0.5436319201105647	0.33798912919505214	0.18422366629959744	47	1604010001899350	0.03767627122904269	0.3536909024434122
T3MK vs Control	Islets_T3MK vs Control	WEE1	P30291	7465	OTHER	WEE	1045525928581360	19	0.49504939870881054	0.530622304178884	0.3864653651910504	0.17732966699672584	18	1.14375e+16	0.01149976802520803	0.38046283310776285
T3MK vs Control	Islets_T3MK vs Control	YES1	P07947	7525	TYR	Src	0.4065012693915653	75	0.34111180845506694	0.0896165617306746	0.2481885867948209	0.12254602118086017	33	0.5611097221831587	0.02561718688093782	0.251792729439784
T3MK vs Control	Islets_T3MK vs Control	ZAP70	P43403	7535	TYR	Syk	0.6079083156966787	51	0.5073635106478652	0.1958950944562511	0.29791666397870753	0.1628278313960159	73	0.9376286338564224	0.01713626085514959	0.3055866262879937
