## Supplemental Tables for "Enhancing pancreatic islet cell survival via NMDAR antagonist-driven ROR1 activation as revealed by phosphoproteomics": Supplemental Table 8_PamGene Kom56.xlsx

### Sheet: Tabelle1
contrast	Sgroup_contrast	Kinase Name	Kinase Uniprot ID	Kinase entrezid	Kinase Group	Kinase Family	Median Final score	Final score rank	Mean Significance Score	Mean Specificity Score	Median Kinase Statistic	Median Kinase Change	Mean peptide set size	Max Final score	SD Kinase Statistic	Mean Kinase Statistic
T2Kom vs Control	Islets_T2Kom vs Control	ABL1	P00519	25	TYR	Abl	0.7729673047354735	46	0.5312456355102162	0.2679019128720341	0.33949130511509623	0.07332940959437236	57	1.2543e+16	0.02627065768971981	0.3446041323312375
T2Kom vs Control	Islets_T2Kom vs Control	ABL2	P42684	27	TYR	Abl	1.10303e+16	31	0.6527310133292282	0.5981572728928767	0.3669687332961971	0.11646959625567192	62	2.35972e+16	0.05461219164286028	0.38778987582445057
T2Kom vs Control	Islets_T2Kom vs Control	ALK	Q9UM73	238	TYR	ALK	104036722462036	37	0.6311733559424031	0.4341529609563214	0.3645566426127896	0.11626930417480544	50	1.55098e+16	0.02908967221413689	0.3725132213717396
T2Kom vs Control	Islets_T2Kom vs Control	AXL	P30530	558	TYR	Axl	1.34958e+16	25	0.753227417604973	0.6272902848286861	0.3862090166164262	0.17640060197684498	65	1.79274e+16	0.02470674677502835	0.39145649079349903
T2Kom vs Control	Islets_T2Kom vs Control	BLK	P51451	640	TYR	Src	1.77604e+16	11	0.7876975568607375	0.9704274136055718	0.46206286507575023	0.10090868614230591	33	2.29039e+16	0.04311046334400573	0.46412489714118726
T2Kom vs Control	Islets_T2Kom vs Control	BMPR2	Q13873	659	TKL	STKR	0.12656313677796302	98	0.0976970224115054	0.02688462383883554	0.08334061909260425	0.07878716789993323	8	0.1357619220276242	0	0.08334061909260425
T2Kom vs Control	Islets_T2Kom vs Control	BMX	P51813	660	TYR	Tec	1544363465052390	20	0.7815023780706952	0.7267179096492221	0.4199028524640368	0.1658904456524685	42	2.12355e+16	0.04389731019533231	0.4219423168826134
T2Kom vs Control	Islets_T2Kom vs Control	BTK	Q06187	695	TYR	Tec	0.4133586931543952	79	0.3828492074340854	0.04954963180680243	0.2205749544848273	-0.02149525478057085	23	0.6622133940833907	0.01876001647899194	0.21743135028027255
T2Kom vs Control	Islets_T2Kom vs Control	CHEK1	O14757	1111	CAMK	CAMKL	0.33905487703653736	84	0.1969007008961978	0.14190928825417326	0.2000727515213608	0.03068481495221793	3	0.364636907299464	0	0.2000727515213608
T2Kom vs Control	Islets_T2Kom vs Control	CSF1R	P07333	1436	TYR	PDGFR	0.25705502840617145	89	0.2778415014411653	0.13372350941929764	0.13060916227496772	-0.03211493645055081	10	1.17747e+16	0.16505117763112234	0.2024801395903729
T2Kom vs Control	Islets_T2Kom vs Control	CSK	P41240	1445	TYR	Csk	0.46102432772678376	71	0.4469362129058933	0.05330540152695377	0.25829330287258867	0.10166377591028404	56	0.6833587998325065	0.03401216232041923	0.2696932186674549
T2Kom vs Control	Islets_T2Kom vs Control	DDR1	Q08345	780	TYR	DDR	0.4063019918103503	80	0.3382064930565352	0.09244562368640195	0.23669245122415272	0.06996886711040877	17	0.5621543466091697	0.02149091783996285	0.24604866300975245
T2Kom vs Control	Islets_T2Kom vs Control	DDR2	Q16832	4921	TYR	DDR	0.4228392173143968	78	0.3242772547943227	0.1016764181134401	0.23765799682905525	0.0933996971533656	12	0.5144659566549807	0.01785640058169358	0.23335459138351267
T2Kom vs Control	Islets_T2Kom vs Control	EGFR	P00533	1956	TYR	EGFR	0.5806126739123529	59	0.4540589387281626	0.08867354599470686	0.30634193244973484	0.05742730434002337	57	0.656544138620791	0.04072161980507539	0.2908805391910941
T2Kom vs Control	Islets_T2Kom vs Control	EPHA1	P21709	2041	TYR	Eph	1.86902e+16	9	0.9408826929542664	0.8353630893251088	0.5608903473743873	0.23240656773821505	8	2091729500504270	0.01931410947804303	0.5503765209837028
T2Kom vs Control	Islets_T2Kom vs Control	EPHA10	Q5JZY3	284656	TYR	Eph	0.1866668912268221	91	0.11155597324535696	0.07286252350044352	-0.10987294580876132	-0.01972822664073377	3	0.20449815717841124	0	-0.10987294580876132
T2Kom vs Control	Islets_T2Kom vs Control	EPHA2	P29317	1969	TYR	Eph	0.3553369353532317	82	0.27142118465966913	0.05641092714914133	0.1736571148443029	0.17164426530692195	14	0.4642553590921904	0.05210943963510457	0.17801338194432473
T2Kom vs Control	Islets_T2Kom vs Control	EPHA3	P29320	2042	TYR	Eph	0.5617108656992511	60	0.34517500151939734	0.17408593758509733	0.28716094761547345	0.21389141333665568	8	0.8446153728636072	0.08162336897326015	0.2627150935218483
T2Kom vs Control	Islets_T2Kom vs Control	EPHA4	P54764	2043	TYR	Eph	1.74127e+16	13	0.8967591422072921	0.7038886645105175	0.5225616004000576	0.1747280375168463	11	1.96178e+16	0.07892991086691457	0.4825633934035604
T2Kom vs Control	Islets_T2Kom vs Control	EPHA5	P54756	2044	TYR	Eph	0.16271827273430467	94	0.1571389034032598	0.06829870192056864	0.08844938708823764	0.06830947945857781	8	0.6005339589956555	0.10035515729478808	0.12652928614544398
T2Kom vs Control	Islets_T2Kom vs Control	EPHA6	Q9UF33	285220	TYR	Eph	0.43851698672893247	75	0.2898762730245298	0.16460019063904177	0.245481748522051	0.25012393946603906	8	0.7053133757205567	0.07398998306242263	0.25613913062625737
T2Kom vs Control	Islets_T2Kom vs Control	EPHA7	Q15375	2045	TYR	Eph	0.5588000415827198	61	0.4423926518600797	0.2378523531075667	0.27693458903308354	0.12901385336877202	8	1.10568e+16	0.08451455313816866	0.3101393876891157
T2Kom vs Control	Islets_T2Kom vs Control	EPHA8	P29322	2046	TYR	Eph	0.8477605929635391	43	0.5452110883858825	0.36552553829967627	0.3923834067564751	0.30422419594512196	5	1.26877e+16	0.03584677747568522	0.4013316617189307
T2Kom vs Control	Islets_T2Kom vs Control	EPHB1	P54762	2047	TYR	Eph	0.07025419913101325	101	0.11193610123793	0.04287912346720288	0.02652599031702353	0.12231135197861524	6	0.554657386148184	0.09129857828988466	0.07161902442080516
T2Kom vs Control	Islets_T2Kom vs Control	EPHB2	P29323	2048	TYR	Eph	0.91009488856060194	42	0.5889594492512398	0.29941622019395087	0.35480786722445234	0.0578745703379484	8	1.06651e+16	0.04682581205746493	0.3468663821254533
T2Kom vs Control	Islets_T2Kom vs Control	EPHB3	P54753	2049	TYR	Eph	0.01095281758673027	104	0.10462544647884592	0.07190616802724019	-0.00322494510321003	0.14805749797188053	6	0.7473411104993806	0.1511190875727199	0.08929698120516903
T2Kom vs Control	Islets_T2Kom vs Control	EPHB4	P54760	2050	TYR	Eph	0.07930703594484041	100	0.06890228603963745	0.01430477418393405	0.02492993572174009	-0.05861916877899967	7	0.1936680495417785	0.04329547143757733	0.00766626338304391
T2Kom vs Control	Islets_T2Kom vs Control	ERBB2	P04626	2064	TYR	EGFR	0.724034816214666	49	0.5618318496398281	0.2093080163686662	0.31909260435781256	0.10500925192514744	43	1.13166e+16	0.03713826630005167	0.3268454298463168
T2Kom vs Control	Islets_T2Kom vs Control	ERBB3	P21860	2065	TYR	EGFR	0.9704538995762522	40	0.6437664041086638	0.32147996097062775	0.3572095419964463	0.12400581848324868	49	1.11207e+16	0.01983399357848494	0.35140560479980965
T2Kom vs Control	Islets_T2Kom vs Control	ERBB4	Q15303	2066	TYR	EGFR	0.5254923608830243	65	0.4112471558061472	0.06712630921292383	0.2685686816578085	0.06521267217021902	38	0.5592294107188904	0.04956677332455544	0.25832331773186595
T2Kom vs Control	Islets_T2Kom vs Control	FCGR3A	P08637	2214	NA	NA	0.33905487703653736	85	0.1969007008961978	0.14190928825417326	0.2000727515213608	0.03068481495221793	3	0.364636907299464	0	0.2000727515213608
T2Kom vs Control	Islets_T2Kom vs Control	FER	P16591	2241	TYR	Fer	1.14845e+16	30	0.7164855797197339	0.5034681551259703	0.4052718791238194	0.07630835530617736	20	1.55546e+16	0.03230104802902902	0.4101842614829752
T2Kom vs Control	Islets_T2Kom vs Control	FES	P07332	2242	TYR	Fer	1002683527786010	38	0.7079361641269626	0.35700956294874175	0.35655806127078044	0.09224422837626278	19	1.50987e+16	0.03617659183125388	0.36839157708425335
T2Kom vs Control	Islets_T2Kom vs Control	FGFR1	P11362	2260	TYR	FGFR	0.9991842928986696	39	0.7200534709963717	0.577529912419006	0.3692863641260398	0.18146475177827895	23	2.371e+16	0.07432323753157788	0.41824277798587384
T2Kom vs Control	Islets_T2Kom vs Control	FGFR2	P21802	2263	TYR	FGFR	0.48277242214907895	68	0.42251439922636874	0.17580837273965266	0.2685301770216046	0.00510952216337859	16	0.8881999931016553	0.04865836935741583	0.2974737127741397
T2Kom vs Control	Islets_T2Kom vs Control	FGFR3	P22607	2261	TYR	FGFR	1.29709e+16	27	0.6938526189263756	0.6243649519204097	0.4300408773193437	0.24855155229717776	19	1.79937e+16	0.03783709360939212	0.43216880500607513
T2Kom vs Control	Islets_T2Kom vs Control	FGFR4	P22455	2264	TYR	FGFR	0.30845880598460085	87	0.2942037138870089	0.05168093171278769	0.2075980297945676	0.11251242275158442	25	0.48104409433950146	0.03143740553789005	0.21847976611730255
T2Kom vs Control	Islets_T2Kom vs Control	FGR	P09769	2268	TYR	Src	1587169997437670	18	0.7108117414704289	0.9042707020622158	0.4686929322627158	0.0930057001443238	21	1960347976418070	0.04905395169402106	0.4833569221316143
T2Kom vs Control	Islets_T2Kom vs Control	FLT1	P17948	2321	TYR	VEGFR	0.35941124493093535	81	0.35638796180495674	0.04089135115504874	0.23358824814099025	0.14224738759943942	36	0.6595082938517518	0.0334935229431243	0.23613089529874476
T2Kom vs Control	Islets_T2Kom vs Control	FLT3	P36888	2322	TYR	PDGFR	1.35845e+16	24	0.8056979164968997	0.6503567910646607	0.40574336388201865	0.14964561277842986	18	292959267825988	0.07498127500745655	0.4067130767433151
T2Kom vs Control	Islets_T2Kom vs Control	FLT4	P35916	2324	TYR	VEGFR	0.3425005133673676	83	0.3117228315725189	0.08977365153399124	0.2182508389238612	0.03485993064606443	16	0.6403617966356636	0.02763167247706233	0.23405368691646972
T2Kom vs Control	Islets_T2Kom vs Control	FRK	P42685	2444	TYR	Src	2.18977e+16	5	0.7985342010439777	1.57426e+16	0.4546024383309635	0.12296939296886114	47	3.23958e+16	0.05787751012570324	0.48600037732776824
T2Kom vs Control	Islets_T2Kom vs Control	FYN	P06241	2534	TYR	Src	2.88207e+16	3	1.05426e+16	1825015347511290	0.5415641557314353	0.17447642453535506	28	3230622673923860	0.03328506607398646	0.5529454958238658
T2Kom vs Control	Islets_T2Kom vs Control	GSK3B	P49841	2932	CMGC	GSK	0.6302944455156847	55	0.3389722765463578	0.29552329420432627	0.35192792978112136	0.05993658171960447	3	0.6916405107994765	0	0.35192792978112136
T2Kom vs Control	Islets_T2Kom vs Control	HCK	P08631	3055	TYR	Src	1.58905e+16	17	0.7516849753084494	0.7542857505635587	0.4363529708116205	0.0451514975867871	30	1.96337e+16	0.06690038424289489	0.4143705034798707
T2Kom vs Control	Islets_T2Kom vs Control	IGF1R	P08069	3480	TYR	InsR	3028724151261890	2	1.18095e+16	18269030170442	0.5949691945793231	0.3034472647160486	19	3853871964321760	0.02626853099720246	0.6003936893183648
T2Kom vs Control	Islets_T2Kom vs Control	INSR	P06213	3643	TYR	InsR	1.20265e+16	29	0.6322873850642811	0.5398404569523003	0.3984113311568809	0.15590798238618309	26	1422048872270240	0.02183103651949216	0.3997975140065026
T2Kom vs Control	Islets_T2Kom vs Control	INSRR	P14616	3645	TYR	InsR	1.09315e+16	32	0.757348536521283	0.31385561560534075	0.3245179989625365	0.2674773114310089	16	1.32444e+16	0.04166476411560352	0.34595321889840164
T2Kom vs Control	Islets_T2Kom vs Control	ITK	Q08881	3702	TYR	Tec	0.7610110209829446	47	0.4874214572145737	0.21293306109244228	0.3443860938931162	0.1433488583310716	52	0.826813731587726	0.03157846931973568	0.3299741277304265
T2Kom vs Control	Islets_T2Kom vs Control	JAK1	P23458	3716	TYR	Jak	0.1511239476427595	96	0.13523919842145868	0.00671593681318089	0.11507420289952794	0.02276775186273487	20	0.18529969513720404	0.01491938790620692	0.10516122009647869
T2Kom vs Control	Islets_T2Kom vs Control	JAK2	O60674	3717	TYR	Jak	0.6968039425795112	50	0.4752762442542743	0.14473103851027116	0.3026766283552786	0.09026538700822404	32	0.7332416348972882	0.02405661981846822	0.30106868987208496
T2Kom vs Control	Islets_T2Kom vs Control	JAK3	P52333	3718	TYR	Jak	0.8060076801143115	45	0.6177926015308893	0.19663936857241773	0.3156318022177421	0.19742242205214755	22	0.926648297613099	0.01231084593550729	0.31421918058087406
T2Kom vs Control	Islets_T2Kom vs Control	KDR	P35968	3791	TYR	VEGFR	0.6054782773250869	56	0.4746273321966682	0.11391371301597354	0.2836125451213994	0.09049185651444516	27	0.6949583370232287	0.02635261661520261	0.2785458080186319
T2Kom vs Control	Islets_T2Kom vs Control	KIT	P10721	3815	TYR	PDGFR	0.49930257220495655	66	0.4034953876894295	0.20049208545014072	0.23330004544141908	0.01542538052814172	15	1031853409652030	0.08391855853958362	0.27393303973107097
T2Kom vs Control	Islets_T2Kom vs Control	LCK	P06239	3932	TYR	Src	1.77645e+16	10	0.7449812136583073	0.9871544277879029	0.45549074854768057	0.12941296081348097	35	2.49268e+16	0.04555927429886498	0.4447826556749801
T2Kom vs Control	Islets_T2Kom vs Control	LIMK1	P53667	3984	TKL	LISK	0.535695298060159	63	0.29913078458574005	0.2303745446501163	0.29854223772194094	0.05039127723864745	3	0.5523397184317711	0	0.29854223772194094
T2Kom vs Control	Islets_T2Kom vs Control	LIMK2	P53671	3985	TKL	LISK	0.4370318272479948	76	0.2772561516731002	0.2007778901035236	0.27810398251329366	0.06778059435135952	8	0.674829282063181	0.03387611986478961	0.29517594223635046
T2Kom vs Control	Islets_T2Kom vs Control	LTK	P29376	4058	TYR	ALK	2194907121657320	4	0.9662687510934636	1.45277e+16	0.5186099270504614	0.27881394016035765	19	4055517327849830	0.15331173348680277	0.5897815701958018
T2Kom vs Control	Islets_T2Kom vs Control	LYN	P07948	4067	TYR	Src	1.93345e+16	7	0.7535094202025204	1.24681e+16	0.5125783835850987	0.0647456675000267	25	2.36775e+16	0.02637124836453509	0.5090036685264052
T2Kom vs Control	Islets_T2Kom vs Control	MAP2K1	Q02750	5604	STE	STE7	0.19421106704469576	90	0.12419407372371911	0.06671575674327822	-0.12478380037399268	-0.03240629327683742	5	0.20716023774401876	0	-0.12478380037399268
T2Kom vs Control	Islets_T2Kom vs Control	MAP2K2	P36507	5605	STE	STE7	0.45890024214342	72	0.2575144695127014	0.2020632592718499	-0.2639886608323804	-0.06114440475102819	3	0.4939714645933744	0	-0.2639886608323804
T2Kom vs Control	Islets_T2Kom vs Control	MAP2K3	P46734	5606	STE	STE7	0.13314106844177773	97	0.07759035150194685	0.05400669260438245	-0.09906524234628183	-0.00945434287064124	5	0.14045823058071685	0	-0.09906524234628183
T2Kom vs Control	Islets_T2Kom vs Control	MAP2K4	P45985	6416	STE	STE7	0.12157932186319602	99	0.11285936596208364	0.01293438349079256	0.08513528510078244	0.02707387143776546	13	0.1610099437893137	0	0.08513528510078244
T2Kom vs Control	Islets_T2Kom vs Control	MAP2K6	P52564	5608	STE	STE7	0.5260869734828454	64	0.4026208767629054	0.13938524356699072	0.2464472692102481	0.02769997525292481	12	0.6324577264794233	0.0130582072270145	0.2551527406949244
T2Kom vs Control	Islets_T2Kom vs Control	MAP2K7	O14733	5609	STE	STE7	0.16723569505946856	93	0.11757374509350288	0.04327128220222596	0.1386657081505101	0.04905735431062252	10	0.1819959304218043	0.01768518059850836	0.13277064795100732
T2Kom vs Control	Islets_T2Kom vs Control	MAP3K5	Q99683	4217	STE	STE11	0.448111049736724	73	0.23728719848147495	0.2075409147086385	0.2658793445345236	0.09327309565335302	3	0.4700565983413306	0	0.2658793445345236
T2Kom vs Control	Islets_T2Kom vs Control	MAP3K6	O95382	9064	STE	STE11	0.448111049736724	74	0.23728719848147495	0.2075409147086385	0.2658793445345236	0.09327309565335302	3	0.4700565983413306	0	0.2658793445345236
T2Kom vs Control	Islets_T2Kom vs Control	MATK	P42679	4145	TYR	Csk	0.8367193297380937	44	0.6430987484618492	0.2506445406835254	0.3286626608794342	0.10152043326750304	43	1.30995e+16	0.03257677300769538	0.3411807666731985
T2Kom vs Control	Islets_T2Kom vs Control	MERTK	Q12866	10461	TYR	Axl	1.33005e+16	26	0.7645125273157076	0.49074991887229646	0.3832786553376414	0.15132218217490118	51	1564920461595500	0.02319173376730487	0.3751827696114425
T2Kom vs Control	Islets_T2Kom vs Control	MET	P08581	4233	TYR	Met	0.473660722610156	69	0.4163722062779654	0.10201985949202368	0.26778062979809086	0.09255535840845187	34	0.8073433554156381	0.0753552399264153	0.26242823352280265
T2Kom vs Control	Islets_T2Kom vs Control	MST1R	Q04912	4486	TYR	Met	1.43747e+16	21	0.7464333067461505	0.7349391941814246	0.4836444634190094	0.14567172707318354	15	1855986534213800	0.04027247884483851	0.47092120453300873
T2Kom vs Control	Islets_T2Kom vs Control	MUSK	O15146	4593	TYR	Musk	0.1605169246435392	95	0.1088389953902862	0.01952867573473471	0.12429701261656656	0.13864326122518783	12	0.18241876609136895	0.04215870795943453	0.0965609410722482
T2Kom vs Control	Islets_T2Kom vs Control	NEK10	Q6ZWH5	152110	NEK	NEK	0.1694729195372593	92	0.1145808309962626	0.05699144153297403	-0.10010546293149283	-0.06489992028376323	4	0.1924649719311467	6.05937e+09	-0.09990348407382872
T2Kom vs Control	Islets_T2Kom vs Control	NTRK1	P04629	4914	TYR	Trk	1061900763300990	34	0.5980715445723238	0.433930076657821	0.37796610396359903	0.12530456541683535	26	1.2832e+16	0.01712903485157564	0.3820445948918213
T2Kom vs Control	Islets_T2Kom vs Control	NTRK2	Q16620	4915	TYR	Trk	1.04665e+16	36	0.6817937682850763	0.45342032291124845	0.3878714354343483	0.19853646935589617	26	1.44738e+16	0.02952167867650197	0.3895529668399349
T2Kom vs Control	Islets_T2Kom vs Control	NTRK3	Q16288	4916	TYR	Trk	1.05508e+16	35	0.6354976153200743	0.3935095233092723	0.3754648934991998	0.16236407413422463	32	121838821750685	0.02386235619068194	0.3678169112500079
T2Kom vs Control	Islets_T2Kom vs Control	PDGFRA	P16234	5156	TYR	PDGFR	0.68461750368501	51	0.4437279271396208	0.32716014631151147	0.35056817236398324	0.2337511391611969	17	1020633757603830	0.03566056583086817	0.36308287942300976
T2Kom vs Control	Islets_T2Kom vs Control	PDGFRB	P09619	5159	TYR	PDGFR	1.0892e+16	33	0.6435263517892105	0.4897396027464546	0.39506349208816693	0.13194774372249057	22	1.40323e+16	0.025811936108862	0.40038132536881427
T2Kom vs Control	Islets_T2Kom vs Control	PDK1	Q15118	5163	Atypical	PDHK	0.32572320842750824	86	0.32724517202586306	0.12661272672127866	0.18131387074789096	0.13206012292859104	11	0.790484985457369	0.07133344866131518	0.22812649680148608
T2Kom vs Control	Islets_T2Kom vs Control	PDK3	Q15120	5165	Atypical	PDHK	0.7267856863723989	48	0.4117003514985779	0.32073386501833645	0.3647324375408109	0.32198173475669006	5	0.7926780708223828	0.00774393116598284	0.35956981676348904
T2Kom vs Control	Islets_T2Kom vs Control	PDK4	Q16654	5166	Atypical	PDHK	1.56136e+16	19	0.7974316213196582	0.7570576800123404	0.5066056274830262	0.22021785187331683	10	166780400467536	0.00511751791016516	0.5083114667864146
T2Kom vs Control	Islets_T2Kom vs Control	PINK1	Q9BXM7	65018	OTHER	NKF2	0.42874782491332086	77	0.23803641510407467	0.1864478511882356	0.2631249816042075	0.0612691280161195	4	0.4449345860065962	0	0.2631249816042075
T2Kom vs Control	Islets_T2Kom vs Control	PKMYT1	Q99640	9088	OTHER	WEE	0.676129393459491	52	0.4679302879264	0.21309818182323473	0.3022421551281255	0.08015207604969035	7	0.7420719574234174	0	0.3022421551281255
T2Kom vs Control	Islets_T2Kom vs Control	PTK2	Q05397	5747	TYR	FAK	0.5530157212033684	62	0.5632381912271586	0.1839285540675374	0.2866534343063903	0.04012773277771322	51	1.66748e+16	0.06917819245878219	0.31391956094049905
T2Kom vs Control	Islets_T2Kom vs Control	PTK2B	Q14289	2185	TYR	FAK	1.70518e+16	15	0.8809916503408849	0.8169337429781882	0.4225760343570112	0.22381470756672892	44	203282657704446	0.01696002809653372	0.4269957708795155
T2Kom vs Control	Islets_T2Kom vs Control	PTK6	Q13882	5753	TYR	Src	0.6054362576373851	57	0.5365156029671595	0.07352585753918305	0.30019627583407005	0.09310794217963776	78	0.8223942493287499	0.01915791530766511	0.3040996919950962
T2Kom vs Control	Islets_T2Kom vs Control	RET	P07949	5979	TYR	Ret	0.26578281960922984	88	0.2229210104580974	0.03577519705928066	0.21777830948838944	0.02269551739622155	26	0.30437825110674877	0.0246234550193756	0.21145949549403628
T2Kom vs Control	Islets_T2Kom vs Control	ROR1	Q01973	4919	TYR	Ror	46259059864969	1	1926935982160880	2.69897e+16	1.39768e+16	1.10099e+16	3	4698970004336010	0	1.39768e+16
T2Kom vs Control	Islets_T2Kom vs Control	ROS1	P08922	6098	TYR	Sev	0.603689041356371	58	0.43338726961793744	0.253332369955768	0.3038390739581374	0.05049173069769822	9	1.15006e+16	0.07056779317428928	0.31444323685278697
T2Kom vs Control	Islets_T2Kom vs Control	RYK	P34925	6259	TYR	Ryk	0.6689372993998476	53	0.34423722292905184	0.21083367748332957	0.30340197988921497	0.10137147554181856	5	0.8529299472669762	0.12000674453897069	0.256548563104295
T2Kom vs Control	Islets_T2Kom vs Control	SRC	P12931	6714	TYR	Src	2.0423e+16	6	0.7101887359773956	1.35682e+16	0.4560076055455293	0.0744281243411217	50	2623423042943480	0.01903893527856212	0.4581743628678582
T2Kom vs Control	Islets_T2Kom vs Control	SRMS	Q9H3Y6	6725	TYR	Src	1926061809364740	8	0.7595599570875041	1.05355e+16	0.4469888962296904	0.1708571044581275	44	2.30277e+16	0.02242046941574741	0.4419269168574582
T2Kom vs Control	Islets_T2Kom vs Control	SYK	P43405	6850	TYR	Syk	1.42458e+16	22	0.7336465716762749	0.7053361380018304	0.3858662383292344	0.1580557317143036	80	1.61935e+16	0.00749023087510237	0.38655449476036646
T2Kom vs Control	Islets_T2Kom vs Control	TEC	P42680	7006	TYR	Tec	1.74744e+16	12	0.698175612349043	1.00233e+16	0.43809262252540543	0.1711125352462402	45	2666351243485290	0.05453950993261638	0.42431285821683
T2Kom vs Control	Islets_T2Kom vs Control	TEK	Q02763	7010	TYR	Tie	1.23633e+16	28	0.6265680535665578	0.40548038005616494	0.4246092085709232	0.10759906672025504	11	1.28534e+16	0.09639591349358266	0.3729951856712141
T2Kom vs Control	Islets_T2Kom vs Control	TNK1	Q13470	8711	TYR	Ack	0.46556265183442314	70	0.32252553700851927	0.2072903866488418	0.2863693002418121	0.07245673274107449	11	0.7298710748521882	0.0323690170721322	0.3072762339777355
T2Kom vs Control	Islets_T2Kom vs Control	TNK2	Q07912	10188	TYR	Ack	0.6478020405815692	54	0.40657452833309343	0.206027678730923	0.32309250264678085	0.12032612459182504	10	0.7054015215462913	0.03070212964833696	0.3026244162145562
T2Kom vs Control	Islets_T2Kom vs Control	TNNI3K	Q59H18	51086	TKL	MLK	0.01679242480979812	103	0.01463911035044052	0.00125782665281387	0.02378659704686718	0.06297800328098872	17	0.02215572332658662	0.01709889669584805	0.01531971845122606
T2Kom vs Control	Islets_T2Kom vs Control	TXK	P42681	7294	TYR	Tec	1.38141e+16	23	0.6882296479223857	0.8849103981960551	0.41310514614124894	0.080979842148501055	38	2920818753952370	0.06623560180794381	0.4391040468634416
T2Kom vs Control	Islets_T2Kom vs Control	TYK2	P29597	7297	TYR	Jak	0.02118973336463714	102	0.01624293631451212	0.00573771708170657	0.02772516537678539	-0.04450872491194235	11	0.03191323394883386	0.0258774720029208	0.01468414528559207
T2Kom vs Control	Islets_T2Kom vs Control	TYRO3	Q06418	7301	TYR	Axl	0.9135262709553612	41	0.6040201968074972	0.3749271326046791	0.35048282742100745	0.15154406153789263	47	1.29263e+16	0.02396018578363434	0.36493801918930874
T2Kom vs Control	Islets_T2Kom vs Control	WEE1	P30291	7465	OTHER	WEE	0.48518670500071465	67	0.3794180354908625	0.11409768959056048	0.2691892090522258	0.10300397175208478	18	0.538351431936545	0.007158189261337	0.26594974621371104
T2Kom vs Control	Islets_T2Kom vs Control	YES1	P07947	7525	TYR	Src	1.7318e+16	14	0.8518168402445264	0.8514615386226703	0.4348722342178073	0.11200509163493604	33	2107237765384180	0.02094436337530484	0.4420743397417692
T2Kom vs Control	Islets_T2Kom vs Control	ZAP70	P43403	7535	TYR	Syk	1.69516e+16	16	0.7292875534608454	1.12763e+16	0.40804085384279193	0.16191080441519276	73	3010550182333300	0.03576939122447327	0.41455903856038856
