## Supplemental Tables for "Enhancing pancreatic islet cell survival via NMDAR antagonist-driven ROR1 activation as revealed by phosphoproteomics": Supplemental Table 9 - Antibodies and Primers.xlsx

### Sheet: Antibodies
Antibody	Supplier	Catalog number
Akt Antibody	CST	9272S
Anti-beta-Actin (ACTB) Antibody	Sigma	A5441
HRP goat-anti-rabbit	CST	7074
HRP horse-anti-mouse	CST	7076
mTOR (7C10) Rabbit mAb	CST	2983S
P-Akt (S473) Antibody	CST	4060S
p44/42 MAPK (Erk1/2) (137F5) Rabbit mAb	CST	4695
p70 S6 Kinase Antibody	CST	9202S
Phospho-mTOR (Ser2448) Antibody	CST	2971S
Phospho-p44/42 MAPK (Erk1/2) (Thr202/Tyr204) (20G11) Rabbit mAb	CST	4376
Phospho-p70 S6 Kinase (Thr389) Antibody	CST	9205S
Rabbit anti-beta tubulin antibody	Abcam	ab6046
ROR1 (D6T8C) Rabbit Monoclonal Antibody	CST	16540S
ROR2 (D3B6F) Rabbit Monoclonal Antibody	CST	88639S

### Sheet: Primers
Gene	Sequence	Supplier
Mouse beta actin (Actb)	CTAAGGCCAACCGTGAAAAG	Eurogentec
	ACCAGAGGCATACAGGGACA
Mouse hypoxanthine-guanine phosphoribosyltransferase (Hprt)	GCTGGTGAAAAGGACCTCT	Eurogentec
	CACAGGACTAGAACACCTGC
Mouse receptor tyrosine kinase like-orphan receptor-1 (Ror1)	TCTGACCTGTGTGACATCCC	Eurogentec
	TATTGCGGCACACACAGATG
Mouse receptor tyrosine kinase like-orphan receptor-2 (Ror2)	TTGCCTGTTCTTCCTCGTCT	Eurogentec
	GCTCCTCCATGAACCTCACT
Human beta actin (Actb)	ATCTCCTTCTGCATCCTGTC	Eurogentec
	GACGAGGCCCAGAGCAAGAG
Human hypoxanthine-guanine phosphoribosyltransferase (Hprt)	TGACACTGGCAAAACAATGCA	Eurogentec
	GGTCCTTTTCACCAGCAAGCT
Human receptor tyrosine kinase like-orphan receptor-1 (ROR1)	CAGTCAGTGCTGAATTAGTGCC	Eurogentec
	TCATCGAGGGTCAGGTAAGAAT
Human receptor tyrosine kinase like-orphan receptor-2 (ROR2)	GTGCGGTGGCTAAAGAATGAT	Eurogentec
	ATTCGCAGTCGTGAACCATATT
